# Multivalent DNA-encoded lectins on phage enable detecting compositional glycocalyx differences

**DOI:** 10.1101/2023.12.13.571601

**Authors:** Guilherme Meira Lima, Zeinab Jame Chenarboo, Mirat Sojitra, Susmita Sarkar, Eric J. Carpenter, Claire Yi-Ling Yang, Edward Schmidt, Justine Lai, Alexey Atrazhev, Danial Yazdan, Chuanhao Peng, Elizabeth Anne Volker, Ray Ho, Gisele Monteiro, Raymond Lai, Lara K. Mahal, Matthew S. Macauley, Ratmir Derda

## Abstract

Selective detection of disease-associated changes in the cellular glycocalyx is a foundation of modern targeted therapies. Detecting minor changes in the density and identity of glycans on the cell surface is a technological challenge exacerbated by lack of 1:1 correspondence between cellular DNA/RNA and glycan structures on cell surface. We demonstrate that multivalent displays of up to 300 lectins on DNA-barcoded M13 phage on a liquid lectin array (LiLA), detects subtle differences in composition and density of glycans on cells *ex vivo* and in immune cells or organs in animals. For example, constructs displaying 73 copies of diCBM40 lectin per 700×5 nm virion (φ-CBM73) exhibit non-linear ON/OFF-like recognition of sialoglycans on the surface of normal and cancer cells. In contrast, a high-valency φ-CBM290 display, or soluble diCBM40, exhibit canonical progressive scaling in binding with increased epitope density; these constructs cannot amplify the subtle differences detected by φ-CBM73. Similarly, multivalent displays of diCBM40 and Siglec-7 detect differences in the glycocalyx between stem-like and non-stem populations in cancer cells that are not detected with soluble lectins. Multivalent display of lectins on M13 scaffold with protected DNA inside the phage offer non-destructive detection of minor differences in glycocalyx in cells *in vitro* and *in vivo* not feasible to currently available technologies.
