## Supplementary material for "Multivalent DNA-encoded lectins on phage enable detecting compositional glycocalyx differences": EFig3c.xlsx

### Sheet: EFig. 3c
EFig. 3c		Type	Plaques	Df	Sample Vol (uL)	Conc (PFU/mL)	PFU	Average PFU	Recovery	Average Recovery
	Input	diCBM40-[290]	234	1000	100	23400000	2340000
	Input	diCBM40-[124]	109	1000	100	10900000	1090000
	Input	diCBM40-[50]	225	1000	100	22500000	2250000
	Input	MBP-[140]	24	1000	100	2400000	240000
	Input	Blank	371	10000	100	371000000	37100000
WT U937	Output1	diCBM40-[290]	303	10	100	303000	30300	33333.3	0.0129487	0.014245
	Output2	diCBM40-[290]	296	10	100	296000	29600		0.0126496
	Output3	diCBM40-[290]	401	10	100	401000	40100		0.0171368
	Output1	diCBM40-[124]	44	10	100	44000	4400	5200	0.0040367	0.00477064
	Output2	diCBM40-[124]	63	10	100	63000	6300		0.00577982
	Output3	diCBM40-[124]	49	10	100	49000	4900		0.00449541
	Output1	diCBM40-[50]	37	10	100	37000	3700	3366.67	0.00164444	0.0014963
	Output2	diCBM40-[50]	40	10	100	40000	4000		0.00177778
	Output3	diCBM40-[50]	24	10	100	24000	2400		0.00106667
	Output1	MBP-[140]	1	1	100	100	10	10	4.16667e-05	4.16667e-05
	Output1	Blank	39	1	100	3900	390	516.667	1.05121e-05	1.39263e-05
	Output2	Blank	64	1	100	6400	640		1.72507e-05
	Output2	Blank	52	1	100	5200	520		1.40162e-05
