## Supplementary material for "Multivalent DNA-encoded lectins on phage enable detecting compositional glycocalyx differences": EFig3e.xlsx

### Sheet: EFig. 3e
EFig. 3e		Type	Plaques	Df	Sample Vol (uL)	Conc (PFU/mL)	PFU	Average PFU	Recovery	Average Recovery
WT U937 + 0 uM SpyTag	Input	diCBM40-[290]	116	1000	100	11600000	1160000
	Input	Sc	110	1000	100	11000000	1100000
	Output1	diCBM40-[290]	275	10	100	275000	27500	21533.3	0.0237069	0.0185632
	Output2	diCBM40-[290]	196	10	100	196000	19600		0.0168966
	Output3	diCBM40-[290]	175	10	100	175000	17500		0.0150862
	Output1	Sc	10	1	100	1000	100	60	9.09091e-05	5.45455e-05
	Output2	Sc	5	1	100	500	50		4.54545e-05
	Output3	Sc	3	1	100	300	30		2.72727e-05
WT U937 + 20 uM SpyTag	Input	diCBM40-[290]	12	1000	100	1200000	120000
	Input	Sc	17	1000	100	1700000	170000
	Output1	diCBM40-[290]	27	10	100	27000	2700	2466.67	0.0225	0.0205556
	Output2	diCBM40-[290]	28	10	100	28000	2800		0.0233333
	Output3	diCBM40-[290]	19	10	100	19000	1900		0.0158333
	Output1	Sc	46	1	100	4600	460	463.333	0.00270588	0.00272549
	Output2	Sc	59	1	100	5900	590		0.00347059
	Output3	Sc	34	1	100	3400	340		0.002
WT U937 + 500 uM SpyTag	Input	diCBM40-[290]	2	100	100	20000	2000
	Input	Sc	33	100	100	330000	33000
	Output1	diCBM40-[290]	20	10	100	20000	2000	1933.33	1	0.966667
	Output2	diCBM40-[290]	27	10	100	27000	2700		1.35
	Output3	diCBM40-[290]	11	10	100	11000	1100		0.55
	Output1	Sc	148	10	100	148000	14800	15700	0.448485	0.475758
	Output2	Sc	142	10	100	142000	14200		0.430303
	Output3	Sc	181	10	100	181000	18100		0.548485
