## Supplementary material for "Multivalent DNA-encoded lectins on phage enable detecting compositional glycocalyx differences": EFig3f.xlsx

### Sheet: EFig. 3f
EFig. 3f		Type	Plaques	Df	Sample Vol (uL)	Conc (PFU/mL)	PFU	Average PFU	Recovery	Average Recovery
WT U937 + 0 uM SpyTag	Input	MBP	38	1000	100	3800000	380000
	Input	Siglec-7	280	1000	100	28000000	2800000
	Input	Siglec-7R	110	1000	100	11000000	1100000
	Output1	MBP	4	1	100	400	40	25	0.000105263	6.57895e-05
	Output2	MBP	1	1	100	100	10		2.63158e-05
	Output1	Siglec-7	134	1	100	13400	1340	1205	0.000478571	0.000430357
	Output2	Siglec-7	107	1	100	10700	1070		0.000382143
	Output1	Siglec-7R	7	1	100	700	70	90	6.36364e-05	8.18182e-05
	Output2	Siglec-7R	11	1	100	1100	110		0.0001
WT U937 +20 uM SpyTag	Input	MBP	28	1000	100	2800000	280000
	Input	Siglec-7	129	1000	100	12900000	1290000
	Input	Siglec-7R	54	1000	100	5400000	540000
	Output1	MBP	27	1	100	2700	270	313.333	0.000964286	0.00111905
	Output2	MBP	43	1	100	4300	430		0.00153571
	Output3	MBP	24	1	100	2400	240		0.000857143
	Output1	Siglec-7	184	1	100	18400	1840	1500	0.00142636	0.00116279
	Output2	Siglec-7	127	1	100	12700	1270		0.000984496
	Output3	Siglec-7	139	1	100	13900	1390		0.00107752
	Output1	Siglec-7R	74	1	100	7400	740	540	0.00137037	0.001
	Output2	Siglec-7R	55	1	100	5500	550		0.00101852
	Output3	Siglec-7R	33	1	100	3300	330		0.000611111
