## Supplementary material for "Multivalent DNA-encoded lectins on phage enable detecting compositional glycocalyx differences": Fig. 1g.xlsx

### Sheet: Fig.1g
		Type	Plaques	Df	Sample Vol (uL)	Conc (PFU/mL)	PFU	Average PFU	Recovery	Average Recovery
Fig.1g	Input1	Green-Blank	84	10000	120	84000000	10080000	9520000
	Input2	Green-Blank	74	10000	120	74000000	8880000
	Input3	Green-Blank	80	10000	120	80000000	9600000
	Input1	Blue-diCBM40	23	10000	120	23000000	2760000	2360000
	Input2	Blue-diCBM40	11	10000	120	11000000	1320000
	Input3	Blue-diCBM40	25	10000	120	25000000	3000000
WT U937	Output1	Green-Blank	15	1	100	1500	150	150	1.57563e-05	1.57563e-05
	Output2	Green-Blank	15	1	100	1500	150		1.57563e-05
	Output3	Green-Blank	15	1	100	1500	150		1.57563e-05
	Output1	Blue-diCBM40	29	100	100	290000	29000	40666.7	0.0122881	0.0172316
	Output2	Blue-diCBM40	34	100	100	340000	34000		0.0144068
	Output3	Blue-diCBM40	59	100	100	590000	59000		0.025
