## Supplementary material for "Multivalent DNA-encoded lectins on phage enable detecting compositional glycocalyx differences": Fig. 2b.xlsx

### Sheet: Fig.2b
		Type	Plaques	Df	Sample Vol (uL)	Conc (PFU/mL)	PFU	Average PFU	Recovery	Average Recovery
Fig. 2b	Input1	MBP	39	10000	100	39000000	3900000	4.03333e+06
	Input2	MBP	41	10000	100	41000000	4100000
	Input3	MBP	41	10000	100	41000000	4100000
	Input1	diCBM40	28	10000	100	28000000	2800000	1.53333e+06
	Input2	diCBM40	9	10000	100	9000000	900000
	Input3	diCBM40	9	10000	100	9000000	900000
	Input1	Siglec-7	48	10000	100	48000000	4800000	4.06667e+06
	Input2	Siglec-7	37	10000	100	37000000	3700000
	Input3	Siglec-7	37	10000	100	37000000	3700000
	Input1	Siglec-7R	39	10000	100	39000000	3900000	6.83333e+06
	Input2	Siglec-7R	83	10000	100	83000000	8300000
	Input3	Siglec-7R	83	10000	100	83000000	8300000
WT U937	Output1	MBP	6	1	100	600	60	73.3333	1.4876e-05	1.81818e-05
	Output2	MBP	8	1	100	800	80		1.98347e-05
	Output3	MBP	8	1	100	800	80		1.98347e-05
	Output1	diCBM40	21	100	100	210000	21000	17200	0.0136957	0.0112174
	Output2	diCBM40	128	10	100	128000	12800		0.00834783
	Output3	diCBM40	178	10	100	178000	17800		0.0116087
	Output1	Siglec-7	35	1	100	3500	350	266.667	8.60656e-05	6.55738e-05
	Output2	Siglec-7	15	1	100	1500	150		3.68852e-05
	Output3	Siglec-7	30	1	100	3000	300		7.37705e-05
	Output1	Siglec-7R	9	1	100	900	90	173.333	1.31707e-05	2.53659e-05
	Output2	Siglec-7R	27	1	100	2700	270		3.95122e-05
	Output3	Siglec-7R	16	1	100	1600	160		2.34146e-05
CMASKO	Output1	MBP	4	1	100	400	40	80	9.91736e-06	1.98347e-05
	Output2	MBP	18	1	100	1800	180		4.46281e-05
	Output3	MBP	2	1	100	200	20		4.95868e-06
	Output1	diCBM40	146	1	100	14600	1460	1543.33	0.000952174	0.00100652
	Output2	diCBM40	150	1	100	15000	1500		0.000978261
	Output3	diCBM40	167	1	100	16700	1670		0.00108913
	Output1	Siglec-7	0	1	100	0	0	146.667	0	3.60656e-05
	Output2	Siglec-7	12	1	100	1200	120		2.95082e-05
	Output3	Siglec-7	32	1	100	3200	320		7.86885e-05
	Output1	Siglec-7R	9	1	100	900	90	253.333	1.31707e-05	3.70732e-05
	Output2	Siglec-7R	46	1	100	4600	460		6.73171e-05
	Output3	Siglec-7R	21	1	100	2100	210		3.07317e-05
CHST1	Output1	MBP	16	1	100	1600	160	96.6667	3.96694e-05	2.39669e-05
	Output2	MBP	2	1	100	200	20		4.95868e-06
	Output3	MBP	11	1	100	1100	110		2.72727e-05
	Output1	diCBM40	35	100	100	350000	35000	21366.7	0.0228261	0.0139348
	Output2	diCBM40	115	10	100	115000	11500		0.0075
	Output3	diCBM40	176	10	100	176000	17600		0.0114783
	Output1	Siglec-7	233	10	100	233000	23300	10233.3	0.00572951	0.00251639
	Output2	Siglec-7	29	10	100	29000	2900		0.000713115
	Output3	Siglec-7	45	10	100	45000	4500		0.00110656
	Output1	Siglec-7R	9	1	100	900	90	153.333	1.31707e-05	2.2439e-05
	Output2	Siglec-7R	21	1	100	2100	210		3.07317e-05
	Output3	Siglec-7R	16	1	100	1600	160		2.34146e-05
