## Supplementary material for "Multivalent DNA-encoded lectins on phage enable detecting compositional glycocalyx differences": SFig 7c.xlsx

### Sheet: Fig.4d
		Type	Plaques	Df	Sample Vol (uL)	Conc (PFU/mL)	PFU	Average PFU	Recovery	Average Recovery
Fig. 4d	Input	diCBM40-[290]	24	1000	100	2400000	240000
	Input	diCBM40-[73]	33	1000	100	3300000	330000
MV4-11 +	Output1	diCBM40-[290]	71	10	100	71000	7100	7666.67	0.0295833	0.0319444
	Output2	diCBM40-[290]	76	10	100	76000	7600		0.0316667
	Output3	diCBM40-[290]	83	10	100	83000	8300		0.0345833
	Output1	diCBM40-[73]	91	1	100	9100	910	1093.33	0.00275758	0.00331313
	Output2	diCBM40-[73]	107	1	100	10700	1070		0.00324242
	Output3	diCBM40-[73]	130	1	100	13000	1300		0.00393939
MV4-11 -	Output1	diCBM40-[290]	70	10	100	70000	7000	8066.67	0.0291667	0.0336111
	Output2	diCBM40-[290]	92	10	100	92000	9200		0.0383333
	Output3	diCBM40-[290]	80	10	100	80000	8000		0.0333333
	Output1	diCBM40-[73]	85	1	100	8500	850	850	0.00257576	0.00257576
	Output2	diCBM40-[73]	92	1	100	9200	920		0.00278788
	Output3	diCBM40-[73]	78	1	100	7800	780		0.00236364
