## Supplementary material for "Multivalent DNA-encoded lectins on phage enable detecting compositional glycocalyx differences": SFig. 3.xlsx

### Sheet: SFig. 4
		Type	Plaques	Df	Sample Vol (uL)	Conc (PFU/mL)	PFU	Average PFU	Recovery	Average Recovery
SFig.4	Input1	Green-Blank	85	10000	120	85000000	10200000	10000000
	Input2	Green-Blank	76	10000	120	76000000	9120000
	Input3	Green-Blank	89	10000	120	89000000	10680000
	Input1	Blue-Blank	82	10000	120	82000000	9840000	9320000
	Input2	Blue-Blank	79	10000	120	79000000	9480000
	Input3	Blue-Blank	72	10000	120	72000000	8640000
WT U937	Output1	Green-Blank	5	1	100	500	50	126.667	5e-06	1.26667e-05
	Output2	Green-Blank	20	1	100	2000	200		2e-05
	Output3	Green-Blank	13	1	100	1300	130		1.3e-05
	Output1	Blue-Blank	16	1	100	1600	160	183.333	1.71674e-05	1.9671e-05
	Output2	Blue-Blank	16	1	100	1600	160		1.71674e-05
	Output3	Blue-Blank	23	1	100	2300	230		2.46781e-05
