## Supplementary material for "Multivalent DNA-encoded lectins on phage enable detecting compositional glycocalyx differences": EFig3.xlsx

### Sheet: Sheet1
	SDB	Sequence	Axis name	R11F8_Raw	R11F1_Raw	R11F2_Raw	R11F3_Raw	R11F4_Raw	R11F5_Raw	R11F6_Raw	R11F8_CPM	R11F1_CPM	R11F2_CPM	R11F3_CPM	R11F4_CPM	R11F5_CPM	R11F6_CPM	CMAS	WT	CMAS	WT	CMAS	WT	Input	CMAS	WT	CMAS	WT	CMAS	WT
0	81	AAAAAACTACTCTTTGCTATTCCGCTTGTGGTACCTTTCTATTCTCACTCGAGCGTGGAGAAGAATGATCAGAAAACGTACCACGCCGGTGGTGGC	diCBM40-[290]	2542	12196	12315	12497	7295	5695	7758	17017.5	98794.6	100518	95738.2	54755.8	48993.5	52988.9	3.21762	5.80549	2.87901	5.90678	3.1138	5.62588	17017.5	31.3775	267.516	28.0754	272.184	30.365	259.24
1	82	AAAAAATTATTATTCGCAATTCCTTTAGTGGTACCTTTCTATTCTCACTCGAGCGTGGAGAAGAACGACCAAAAGACTTATCACGCGGGCGGGGGG	diCBM40-[290]	1381	5696	5728	6127	4093	2632	3824	9245.13	46140.9	46753.5	46938.3	30721.8	22642.8	26118.8	3.32302	4.99083	2.44916	5.05709	2.82514	5.07709	9245.13	32.4053	229.977	23.8836	233.031	27.5501	233.952
2	83	AAAAAACTGCTCTTCGCGATCCCTCTGGTGGTACCTTTCTATTCTCACTCGAGTGTCGAAAAGAATGATCAAAAAACGTATCATGCGGGCGGTGGT	diCBM40-[290]	4080	15214	15643	16187	10248	8554	13098	27313.6	123242	127682	124007	76920.8	73589.1	89462.3	2.81621	4.51211	2.69423	4.67468	3.27537	4.54011	27313.6	27.463	207.918	26.2735	215.409	31.9407	209.208
3	84	AAAAAACTACTCTTCGCGATCCCACTGGTGGTACCTTTCTATTCTCACTCGAGCGTCGAGAAGAACGATCAGAAGACTTATCACGCTGGCGGCGGC	diCBM40-[290]	3761	12619	12765	13639	9001	7312	11248	25178.1	102221	104191	104487	67560.9	62904.3	76826.4	2.68332	4.05993	2.49838	4.13818	3.05132	4.14992	25178.1	26.1671	187.081	24.3636	190.687	29.7558	191.228
4	85	AAAAAATTATTATTCGCAATTCCTTTAGTGGTACCTTTCTATTCTCACTCGAGTGTGGAGAAGAACGACCAGAAAACGTATCACGCAGGTGGGGGT	diCBM40-[290]	1803	8378	8823	8682	5053	4201	5492	12070.2	67866.6	72015.7	66511.9	37927.5	36140.7	37511.6	3.14224	5.62265	2.99421	5.9664	3.10778	5.51042	12070.2	30.6424	259.092	29.1988	274.931	30.3064	253.92
5	241	AAAAAACTTCTGTTCGCGATACCTCTCGTGGTACCTTTCTATTCTCACTCGAGCGTTGAAAAAAACGATCAAAAGACCTATCATGCGGGTGGTGGT	diCBM40-[124]	1041	11692	10348	12449	7510	6955	6183	6968.99	94711.9	84463.1	95370.5	56369.5	59833.1	42231.3	8.08862	13.5905	8.58562	12.1199	6.05989	13.685	6968.99	78.8783	626.249	83.7249	558.482	59.0946	630.603
6	242	AAAAAACTTCTATTTGCCATACCTCTGGTGGTACCTTTCTATTCTCACTCGAGCGTAGAAAAAAATGACCAAAAAACGTACCACGCAGGGGGGGGC	diCBM40-[124]	625	5616	5115	6292	4566	3486	3815	4184.07	45492.8	41750	48202.4	34272.1	29989.7	26057.3	8.19108	10.8729	7.16758	9.97831	6.22774	11.5204	4184.07	79.8775	501.021	69.8966	459.8	60.7315	530.861
7	243	AAAAAACTACTCTTTGCTATCCCTCTAGTGGTACCTTTCTATTCTCACTCGAGTGTGGAGAAGAACGATCAGAAAACCTATCATGCCGGCGGAGGT	diCBM40-[124]	607	4835	4336	5329	3094	3137	3357	4063.57	39166.3	35391.6	40824.9	23223.3	26987.3	22929.1	5.71501	9.63839	6.64127	8.70948	5.64259	10.0466	4063.57	55.7314	444.136	64.7641	401.332	55.0252	462.945
8	244	AAAAAACTACTGTTCGCAATACCTCTCGTGGTACCTTTCTATTCTCACTCGAGCGTAGAAAAAAATGATCAAAAGACTTATCACGCAGGCGGTGGC	diCBM40-[124]	446	3817	3569	4217	2555	2516	2442	2985.75	30919.9	29131.1	32306	19177.7	21644.9	16679.4	6.42305	10.3558	7.24938	9.75671	5.58633	10.82	2985.75	62.6361	477.195	70.6943	449.588	54.4766	498.587
9	245	AAAAAACTGCTTTTTGCTATTCCTCTGGTGGTACCTTTCTATTCTCACTCGAGTGTTGAAAAAAATGATCAAAAAACTTATCATGCCGGGGGGGGT	diCBM40-[124]	368	3219	2815	3617	2339	2074	2101	2463.58	26075.8	22976.8	27709.5	17556.4	17842.4	14350.3	7.12636	10.5845	7.24246	9.32657	5.82498	11.2476	2463.58	69.4946	487.733	70.6268	429.768	56.8038	518.29
10	251	AAAAAACTACTGTTCGCTATTCCCCTCGTGGTACCTTTCTATTCTCACTCGAGTGTCGAAAAGAACGATCAGAAGACATACCACGCGGGTGGCGGA	diCBM40-[50]	6366	49	44	66	371	49	458	42617.3	396.928	359.14	505.619	2784.7	421.542	3128.24	0.065342	0.00931379	0.00989133	0.00842709	0.0734032	0.0118642	42617.3	0.6372	0.429179	0.0964579	0.38832	0.715811	0.546701
11	252	AAAAAACTGCTTTTTGCGATACCGCTGGTGGTACCTTTCTATTCTCACTCGAGTGTTGAGAAGAACGATCAGAAGACGTACCATGCAGGCGGGGGT	diCBM40-[50]	1959	17	18	15	211	39	201	13114.6	137.71	146.921	114.913	1583.75	335.513	1372.88	0.120763	0.0105005	0.0255832	0.0112029	0.104683	0.00876228	13114.6	1.17765	0.483864	0.249482	0.516228	1.02085	0.403765
12	253	AAAAAACTGCTGTTCGCGATTCCGCTCGTGGTACCTTTCTATTCTCACTCGAGCGTTGAAAAGAATGACCAAAAGACATACCACGCCGGGGGAGGA	diCBM40-[50]	4447	72	43	34	370	67	1024	29770.5	583.242	350.977	260.471	2777.19	576.394	6994.15	0.0932867	0.0195912	0.0193612	0.0117894	0.234936	0.00874928	29770.5	0.90971	0.902764	0.188806	0.543256	2.29104	0.403166
13	254	AAAAAACTTCTCTTTGCGATTCCCCTGGTGGTACCTTTCTATTCTCACTCGAGCGTTGAAAAGAATGATCAGAAAACATATCATGCCGGTGGTGGA	diCBM40-[50]	2606	13	25	19	98	32	839	17445.9	105.307	204.057	145.557	735.581	275.292	5730.56	0.0421635	0.00603623	0.0157798	0.0116965	0.328476	0.00834334	17445.9	0.411169	0.278149	0.153881	0.538976	3.20322	0.38446
14	255	AAAAAACTGCTATTTGCGATCCCCCTTGTGGTACCTTTCTATTCTCACTCGAGCGTAGAGAAAAATGACCAAAAGACATATCACGCGGGGGGTGGG	diCBM40-[50]	1105	6	5	4	55	17	60	7397.44	48.6035	40.8113	30.6436	412.826	146.249	409.814	0.0558066	0.00657031	0.0197702	0.00551695	0.0553994	0.00414246	7397.44	0.544213	0.302759	0.192795	0.254221	0.540242	0.190884
15	56	AAAAAACTACTGTTTGCTATACCTCTTGTGGTACCTTTCTATTCTCACTCGAGCGTTGAAAAAAATGACCAGAAAACTTACCATGCGGGTGGAGGT	Siglec-7-[20]	2049	572	600	504	390	1475	443	13717.1	4633.53	4897.36	3861.09	2927.31	12689.3	3025.79	0.213407	0.337793	0.925071	0.357027	0.220586	0.281481	13717.1	2.08109	15.5655	9.02108	16.4518	2.1511	12.9706
16	57	AAAAAATTATTATTCGCAATTCCTTTAGTGGTACCTTTCTATTCTCACTCGAGCGTCGAGAAGAACGACCAAAAAACCTATCACGCAGGTGGCGGG	Siglec-7-[20]	1369	469	421	354	281	1035	279	9164.79	3799.17	3436.31	2711.96	2109.17	8903.99	1905.63	0.230138	0.41454	0.971543	0.374947	0.20793	0.29591	9164.79	2.24425	19.102	9.47426	17.2775	2.02768	13.6355
17	58	AAAAAACTACTCTTCGCTATACCCCTCGTGGTACCTTTCTATTCTCACTCGAGCGTGGAGAAAAACGACCAAAAGACCTACCATGCAGGTGGTGGC	Siglec-7-[20]	2992	927	975	798	717	2243	643	20030	7509.23	7958.21	6113.4	5381.75	19296.3	4391.84	0.268685	0.3749	0.96337	0.397315	0.219263	0.305212	20030	2.62015	17.2753	9.39455	18.3082	2.1382	14.0642
18	59	AAAAAATTATTATTCGCAATTCCTTTAGTGGTACCTTTCTATTCTCACTCGAGTGTCGAAAAGAATGACCAAAAAACTTATCATGCAGGTGGGGGA	Siglec-7-[20]	1125	380	351	311	216	914	281	7531.33	3078.22	2864.96	2382.54	1621.28	7863.04	1919.29	0.215272	0.408722	1.04404	0.380405	0.254841	0.31635	7531.33	2.09928	18.8339	10.1813	17.529	2.48515	14.5774
19	60	AAAAAACTACTGTTCGCCATCCCTCTGGTGGTACCTTTCTATTCTCACTCGAGTGTAGAAAAGAACGACCAAAAGACTTACCATGCTGGTGGGGGG	Siglec-7-[20]	1364	442	459	341	400	1208	342	9131.32	3580.45	3746.48	2612.37	3002.37	10392.3	2335.94	0.328799	0.392107	1.13809	0.410289	0.255816	0.286089	9131.32	3.20637	18.0683	11.0984	18.9061	2.49466	13.1829
20	71	AAAAAACTGCTTTTTGCTATTCCTCTGGTGGTACCTTTCTATTCTCACTCGAGTGTTGAAAAAAACGATCAGAAGACTTATCACGCGGGGGGCGGG	Siglec-7-[3]	2020	95	74	86	370	252	444	13522.9	769.555	604.008	658.837	2777.19	2167.93	3032.62	0.205369	0.0569074	0.160315	0.0446655	0.224258	0.04872	13522.9	2.00271	2.62229	1.56336	2.05818	2.18691	2.24502
21	72	AAAAAATTATTATTCGCAATTCCTCTAGTGGTACCTTTCTATTCTCACTCGAGCGTCGAGAAGAACGATCAAAAAACTTATCACGCGGGAGGTGGA	Siglec-7-[3]	892	61	42	29	236	146	186	5971.51	494.135	342.815	222.166	1771.4	1256.02	1270.42	0.296642	0.0827488	0.210336	0.0574085	0.212747	0.0372043	5971.51	2.89278	3.81306	2.05115	2.64538	2.07466	1.71437
22	73	AAAAAATTATTATTCGCAATTCCTTTAGTGGTACCTTTCTATTCTCACTCGAGCGTTGAAAAAAACGATCAAAAGACATATCACGCTGGCGGAGGA	Siglec-7-[3]	1807	108	105	88	271	240	379	12097	874.862	857.038	674.159	2034.11	2064.69	2588.66	0.16815	0.0723207	0.170678	0.0708472	0.213992	0.0557295	12097	1.63976	3.33253	1.66441	3.26463	2.0868	2.56801
23	74	AAAAAACTACTCTTTGCGATCCCTCTGGTGGTACCTTTCTATTCTCACTCGAGTGTCGAAAAAAATGACCAAAAGACCTATCACGCGGGCGGGGGA	Siglec-7-[3]	1159	52	51	46	186	169	228	7758.94	421.23	416.276	352.401	1396.1	1453.89	1557.29	0.179935	0.0542896	0.187382	0.0536511	0.200709	0.0454187	7758.94	1.75468	2.50166	1.82731	2.47224	1.95727	2.09289
24	75	AAAAAACTGCTCTTCGCGATCCCTCTAGTGGTACCTTTCTATTCTCACTCGAGTGTGGAAAAAAATGATCAGAAAACGTACCATGCTGGAGGGGGT	Siglec-7-[3]	2908	184	128	122	530	408	678	19467.7	1490.51	1044.77	934.63	3978.14	3509.98	4630.89	0.204346	0.0765632	0.180298	0.053667	0.237876	0.0480094	19467.7	1.99274	3.52803	1.75822	2.47297	2.31971	2.21227
25	34	AAAAAACTGCTCTTCGCTATTCCACTTGTGGTACCTTTCTATTCTCACTCTAGTGTGGAGAAGAATGATCAGAAGACTTATCATGCGGGTGGAGGT	Siglec-7-[1]	2396	48	87	36	421	528	472	16040.1	388.828	710.117	275.792	3160	4542.33	3223.87	0.197007	0.024241	0.283186	0.0442715	0.200988	0.017194	16040.1	1.92116	1.11703	2.76157	2.04003	1.95999	0.792297
26	35	AAAAAACTTCTTTTTGCGATTCCGCTGGTGGTACCTTTCTATTCTCACTCTAGTGTGGAGAAGAATGATCAGAAGACTTATCATGCGGGTGGAGGT	Siglec-7-[1]	1684	43	36	28	306	363	347	11273.6	348.325	293.842	214.505	2296.81	3122.85	2370.09	0.203735	0.0308975	0.277006	0.0260647	0.210234	0.0190273	11273.6	1.98677	1.42375	2.7013	1.20106	2.05015	0.876775
27	42	AAAAAACTTCTGTTTGCAATACCCCTGGTGGTACCTTTCTATTCTCACTCGAGCGTGGAGAAGAATGATCAAAAGACGTACCATGCGGGGGGAGGG	Siglec-7-[1]	1697	27	44	25	354	362	313	11360.6	218.716	359.14	191.522	2657.1	3114.25	2137.86	0.233887	0.0192521	0.274127	0.0316128	0.188182	0.0168585	11360.6	2.28081	0.887137	2.67322	1.45671	1.83511	0.776838
28	44	AAAAAACTGCTATTTGCGATTCCCCTAGTGGTACCTTTCTATTCTCACTCGAGTGTAGAGAAAAACGATCAAAAGACGTATCATGCCGGGGGCGGT	Siglec-7-[1]	2942	67	89	46	558	597	629	19695.3	542.739	726.442	352.401	4188.31	5135.93	4296.21	0.212656	0.0275568	0.26077	0.0368841	0.218134	0.0178927	19695.3	2.07377	1.26982	2.54296	1.69962	2.12719	0.824494
29	45	AAAAAACTGCTGTTTGCGATTCCTCTGGTGGTACCTTTCTATTCTCACTCGAGCGTGGAAAAAAATGACCAAAAAACCTACCATGCAGGGGGGGGA	Siglec-7-[1]	1146	22	31	25	247	272	232	7671.92	178.213	253.03	191.522	1853.96	2339.99	1584.61	0.241656	0.0232292	0.305007	0.0329814	0.206547	0.0249641	7671.92	2.35657	1.0704	2.97435	1.51978	2.0142	1.15034
30	23	AAAAAACTGCTCTTTGCAATACCTCTTGTGGTACCTTTCTATTCTCACTCTAGTGTGGAGAAGAATGATCAGAAGACTTATCATGCGGGTGGAGGT	Siglec-7R-[30]	1450	180	179	132	167	160	186	9707.05	1458.1	1461.05	1011.24	1253.49	1376.46	1270.42	0.129132	0.150211	0.1418	0.150514	0.130876	0.104176	9707.05	1.25926	6.92171	1.3828	6.93567	1.27627	4.80041
31	52	AAAAAACTACTGTTTGCTATCCCGCTGGTGGTACCTTTCTATTCTCACTCGAGTGTAGAGAAGAATGACCAAAAGACATATCATGCGGGAGGAGGT	Siglec-7R-[30]	2937	285	412	226	374	246	386	19661.8	2308.66	3362.85	1731.36	2807.22	2116.31	2636.47	0.142775	0.117419	0.107636	0.171035	0.134091	0.0880572	19661.8	1.39231	5.41065	1.04964	7.88128	1.30762	4.05767
32	53	AAAAAACTGCTGTTTGCGATCCCGCTCGTGGTACCTTTCTATTCTCACTCGAGTGTGGAGAAAAATGACCAAAAGACCTATCATGCTGGAGGGGGT	Siglec-7R-[30]	3140	370	423	289	330	309	296	21020.8	2997.21	3452.64	2214	2476.96	2658.29	2021.75	0.117834	0.142583	0.12646	0.164249	0.0961785	0.105324	21020.8	1.14909	6.57023	1.23321	7.56858	0.93791	4.85334
33	54	AAAAAATTATTATTCGCAATTCCTTTAGTGGTACCTTTCTATTCTCACTCGAGTGTCGAAAAAAACGATCAGAAGACCTATCACGCAGGCGGGGGC	Siglec-7R-[30]	1054	88	120	85	73	125	242	7056.02	712.851	979.472	651.176	547.933	1075.36	1652.92	0.0776547	0.101027	0.152403	0.138814	0.234256	0.0922866	7056.02	0.75727	4.65533	1.4862	6.39652	2.28441	4.25256
34	55	AAAAAACTGCTCTTTGCAATTCCGCTGGTGGTACCTTTCTATTCTCACTCGAGTGTCGAAAAAAATGACCAAAAGACTTATCACGCTGGTGGTGGA	Siglec-7R-[30]	3549	360	535	324	475	335	449	23758.8	2916.21	4366.81	2482.13	3565.32	2881.97	3066.77	0.150063	0.122742	0.121301	0.183797	0.129079	0.104472	23758.8	1.46338	5.65594	1.1829	8.46937	1.25875	4.81406
35	76	AAAAAACTGCTTTTTGCCATACCGCTAGTGGTACCTTTCTATTCTCACTCGAGTGTTGAGAAGAATGATCAGAAGACCTACCACGCAGGAGGTGGC	MBP	2651	38	53	43	190	191	166	17747.2	307.822	432.6	329.419	1426.13	1643.15	1133.82	0.080358	0.0173449	0.0925868	0.0243757	0.0638873	0.0185618	17747.2	0.783632	0.79925	0.902884	1.12323	0.623014	0.855325
36	77	AAAAAACTGCTATTTGCCATCCCGCTGGTGGTACCTTTCTATTCTCACTCGAGCGTCGAGAAAAACGATCAAAAGACATACCATGCCGGCGGAGGA	MBP	2748	45	48	57	239	229	279	18396.5	364.526	391.789	436.671	1793.92	1970.06	1905.63	0.0975139	0.0198149	0.107089	0.0212969	0.103587	0.0237366	18396.5	0.950933	0.913071	1.0443	0.981359	1.01015	1.09378
37	78	AAAAAACTGCTGTTCGCGATTCCCCTAGTGGTACCTTTCTATTCTCACTCGAGTGTCGAGAAAAATGATCAAAAAACTTATCATGCGGGAGGCGGG	MBP	2052	40	35	35	285	173	212	13737.1	324.023	285.679	268.131	2139.19	1488.3	1448.01	0.155723	0.0235874	0.108341	0.0207961	0.105408	0.0195187	13737.1	1.51857	1.0869	1.05652	0.958284	1.02792	0.899421
38	79	AAAAAACTACTGTTCGCAATACCTCTCGTGGTACCTTTCTATTCTCACTCGAGCGTGGAGAAAAACGACCAGAAAACGTATCATGCTGGTGGTGGA	MBP	3609	85	88	64	447	333	340	24160.5	688.549	718.279	490.297	3355.15	2864.76	2322.28	0.138869	0.0284989	0.118572	0.0297295	0.0961187	0.0202933	24160.5	1.35422	1.31323	1.15629	1.36993	0.937327	0.935116
39	80	AAAAAACTTCTGTTCGCGATCCCCCTAGTGGTACCTTTCTATTCTCACTCGAGTGTAGAGAAGAATGATCAGAAAACGTATCATGCGGGAGGGGGT	MBP	1549	25	31	19	139	117	110	10369.8	202.514	253.03	145.557	1043.32	1006.54	751.325	0.100612	0.0195292	0.0970643	0.0244007	0.0724532	0.0140366	10369.8	0.981142	0.899906	0.946549	1.12438	0.706546	0.646807
40	86	AAAAAACTTCTATTTGCTATTCCTCTAGTGGTACCTTTCTATTCTCACTCGAGTGTGGAGAAGAATGATCAGAAGACATATCACGCTGGCGGGGGG	Sc-[1000]	2060	71	65	59	976	4819	6673	13790.7	575.141	530.547	451.993	7325.79	41457.3	45578.1	0.531212	0.041705	3.00618	0.0384714	3.30499	0.0327752	13790.7	5.18025	1.92176	29.3156	1.77276	32.2295	1.51028
41	87	AAAAAACTACTCTTCGCTATACCCCTCGTGGTACCTTTCTATTCTCACTCGAGCGTAGAAAAAAATGACCAAAAGACCTACCATGCGGGAGGTGGG	Sc-[1000]	3081	136	119	72	1532	7128	10760	20625.8	1101.68	971.31	551.585	11499.1	61321.4	73493.3	0.55751	0.0534126	2.97304	0.047092	3.56317	0.0267425	20625.8	5.4367	2.46125	28.9924	2.16999	34.7472	1.23229
42	88	AAAAAACTGCTGTTCGCGATTCCTCTAGTGGTACCTTTCTATTCTCACTCGAGTGTAGAGAAGAATGACCAGAAGACCTACCACGCGGGCGGGGGG	Sc-[1000]	922	42	41	18	546	2226	3341	6172.34	340.224	334.653	137.896	4098.24	19150	22819.8	0.663968	0.0551208	3.10255	0.0542181	3.6971	0.022341	6172.34	6.47486	2.53996	30.2554	2.49837	36.0533	1.02947
43	89	AAAAAACTACTGTTCGCAATACCTCTCGTGGTACCTTTCTATTCTCACTCGAGCGTGGAGAAAAATGATCAAAAAACATATCATGCAGGGGGTGGC	Sc-[1000]	1768	69	69	42	837	4485	6498	11835.9	558.94	563.196	321.758	6282.46	38584	44382.8	0.530797	0.0472241	3.25991	0.0475837	3.74985	0.0271849	11835.9	5.17621	2.17608	31.7899	2.19265	36.5676	1.25268
44	90	AAAAAACTTCTATTTGCGATTCCGCTGGTGGTACCTTTCTATTCTCACTCGAGTGTTGAAAAAAACGATCAAAAAACTTACCACGCCGGTGGGGGC	Sc-[1000]	1258	44	41	30	504	3254	4744	8421.7	356.425	334.653	229.827	3782.99	27993.8	32402.6	0.449195	0.0423223	3.32401	0.039737	3.84751	0.0272898	8421.7	4.38045	1.95021	32.4149	1.83108	37.52	1.25751
45	66	AAAAAATTATTATTCGCAATTCCTTTAGTGGTACCTTTCTATTCTCACTCGAGTGTCGAGAAGAACGATCAGAAGACCTACCACGCAGGGGGGGGT	Blank	796	5	6	13	64	60	66	5328.83	40.5029	48.9736	99.5917	480.379	516.173	450.795	0.0901472	0.0076007	0.0968642	0.0091903	0.0845954	0.0186892	5328.83	0.879094	0.35024	0.944597	0.423488	0.824955	0.861197
46	67	AAAAAACTTCTGTTCGCTATACCTCTCGTGGTACCTTTCTATTCTCACTCGAGCGTGGAGAAGAATGACCAGAAAACTTATCACGCAGGAGGTGGA	Blank	1510	7	2	6	64	58	101	10108.7	56.704	16.3245	45.9654	480.379	498.968	689.853	0.0475213	0.00560942	0.0493601	0.0016149	0.0682434	0.0045471	10108.7	0.463417	0.258482	0.481348	0.0744143	0.665493	0.20953
47	68	AAAAAACTACTATTCGCGATCCCCCTCGTGGTACCTTTCTATTCTCACTCGAGCGTGGAGAAGAACGACCAGAAGACGTATCACGCAGGGGGGGGG	Blank	1210	4	1	3	86	28	42	8100.36	32.4023	8.16227	22.9827	645.51	240.881	286.87	0.079689	0.0040001	0.0297371	0.00100764	0.0354144	0.00283724	8100.36	0.777108	0.184325	0.289989	0.0464321	0.345353	0.13074
48	69	AAAAAACTTCTGTTTGCGATTCCACTGGTGGTACCTTTCTATTCTCACTCGAGCGTGGAGAAGAACGACCAGAAAACATACCATGCTGGTGGTGGA	Blank	4496	13	18	6	181	135	138	30098.5	105.307	146.921	45.9654	1358.57	1161.39	942.571	0.0451375	0.00349876	0.0385863	0.00488133	0.0313162	0.00152716	30098.5	0.44017	0.161223	0.376284	0.224931	0.305388	0.0703716
49	70	AAAAAACTACTGTTCGCAATCCCGCTCGTGGTACCTTTCTATTCTCACTCGAGTGTTGAAAAAAACGATCAAAAAACGTATCATGCTGGTGGAGGT	Blank	2233	7	10	14	29803	41	447	14948.9	56.704	81.6227	107.253	223699	352.719	3053.11	14.9643	0.0037932	0.023595	0.00546013	0.204237	0.00717464	14948.9	145.928	0.174791	0.230093	0.251602	1.99167	0.330607
