## Supplementary material for "Multivalent DNA-encoded lectins on phage enable detecting compositional glycocalyx differences": Fig1h.xlsx

### Sheet: Sheet1
	SDB	Sequence	Axis name	R1F17_Raw	R1F18_Raw	R1F19_Raw	R1F4_Raw	R1F5_Raw	R1F6_Raw	R1F14_Raw	R1F15_Raw	R1F16_Raw	R1F1_Raw	R1F2_Raw	R1F3_Raw	R1F17_CPM	R1F18_CPM	R1F19_CPM	R1F4_CPM	R1F5_CPM	R1F6_CPM	R1F14_CPM	R1F15_CPM	R1F16_CPM	R1F1_CPM	R1F2_CPM	R1F3_CPM	WT_test	WT_control	WT_test	WT_control	WT_test	WT_control	Input_control	Input_test
0	SDB180	AAAAAACTACTGTTCGCAATCCCGCTAGTGGTACCTTTCTATTCTCACTCGAGTGTTGAGAAAAATGATCAAAAAACTTATCACGCCGGTGGTGGT	Green	55686	56627	68519	220	91	156	81853	76062	131716	974	5049	883	213280	162843	270280	965.387	485.059	802.461	474117	481280	481506	4304.97	23655	3803.76	0.00448043	0.00898802	0.00225119	0.0493875	0.00372428	0.00794157	478968	279588
1	SDB139	AAAAAACTGCTTTTTGCTATTCCTCTGGTGGTACCTTTCTATTCTCACTCGAGCGTTGAGAAAAATGATCAAAAGACTTATCATGCTGGAGGGGGT	Blue	140511	199948	125012	136172	100272	114588	49116	44078	75327	159	2341	2163	538163	574993	493123	597539	534482	589438	284495	278902	275368	702.762	10967.8	9317.69	1.11601	0.00251356	0.998237	0.0392284	1.10088	0.0333265	215468	535426
