## Supplementary material for "Multivalent DNA-encoded lectins on phage enable detecting compositional glycocalyx differences": Fig2e.xlsx

### Sheet: Sheet1
	SDB	Sequence	Axis name	R19F17_Raw	R19F8_Raw	R19F9_Raw	R19F10_Raw	R19F11_Raw	R19F12_Raw	R19F13_Raw	R19F14_Raw	R19F15_Raw	R19F16_Raw	R19F17_CPM	R19F8_CPM	R19F9_CPM	R19F10_CPM	R19F11_CPM	R19F12_CPM	R19F13_CPM	R19F14_CPM	R19F15_CPM	R19F16_CPM	CMAS	WT	CHST1	CMAS	WT	CHST1	CMAS	WT	CHST1	Input	CMAS	WT	CHST1	CMAS	WT	CHST1	CMAS	WT	CHST1
0	SDB132	AAAAAACTACTGTTCGCAATACCTCTCGTGGTACCTTTCTATTCTCACTCGAGCGTAGAAAAAAATGATCAAAAAACATATCACGCAGGTGGCGGA	MBP	167	8	21	15	20	57	71	14	32	10	1299.63	40.4975	112.861	116.294	155.257	412.963	498.036	87.2666	275.418	70.319	0.436828	0.450551	0.604613	1.16191	1.25563	1.90819	1.40127	1.29382	0.487195	1299.63	0.436828	0.450551	0.604613	1.16191	1.25563	1.90819	1.40127	1.29382	0.487195
1	SDB133	AAAAAACTACTCTTTGCTATTCCACTAGTGGTACCTTTCTATTCTCACTCGAGCGTTGAAAAAAACGATCAGAAGACGTACCACGCTGGGGGCGGG	diCBM40-[290]	426	114567	76675	18871	4422	2373	2206	60162	27470	59234	3315.23	579960	412078	146306	34327.2	17192.3	15474.2	375009	236429	416528	37.8622	2529.42	1018.54	18.9627	1797.22	642.152	17.0677	638.094	1131.31	3315.23	37.8622	2529.42	1018.54	18.9627	1797.22	642.152	17.0677	638.094	1131.31
2	SDB134	AAAAAACTGCTTTTTGCTATACCCCTGGTGGTACCTTTCTATTCTCACTCGAGTGTAGAGAAGAATGACCAAAAAACTTACCACGCTGGTGGGGGC	Siglec-7	205	351	191	35	80	17	38	1751	635	1320	1595.36	1776.83	1026.5	271.354	621.026	123.164	266.554	10914.6	5465.33	9282.11	1.42342	16.1036	61.6025	0.282298	9.30331	30.8467	0.610954	2.45931	52.3889	1595.36	1.42342	16.1036	61.6025	0.282298	9.30331	30.8467	0.610954	2.45931	52.3889
3	SDB135	AAAAAACTTCTGTTTGCTATACCTCTAGTGGTACCTTTCTATTCTCACTCGAGTGTGGAGAAGAATGACCAAAAGACATATCACGCAGGTGGGGGA	Siglec-7R	2187	72	196	31	756	34	931	268	145	692	17019.7	364.478	1053.37	240.342	5868.7	246.329	6530.58	1670.53	1247.99	4866.08	1.26087	0.309638	0.883796	0.0529228	0.894881	0.660249	1.40307	0.20418	2.5744	17019.7	1.26087	0.309638	0.883796	0.0529228	0.894881	0.660249	1.40307	0.20418	2.5744
4	SDB161	AAAAAACTGCTATTCGCTATCCCCCTGGTGGTACCTTTCTATTCTCACTCGAGTGTTGAGAAGAATGACCAAAAGACATATCACGCCGGGGGAGGG	Sc	3519	2069	2981	3253	3390	3701	3718	2495	2445	2081	27385.6	10473.7	16020.9	25220.4	26316	26813.6	26080.2	15552.1	21043.7	14633.4	3.67032	5.70521	5.45329	3.77857	8.49076	6.90929	3.80159	12.6765	5.02486	90416.5	3.67032	5.70521	5.45329	3.77857	8.49076	6.90929	3.80159	12.6765	5.02486
5	SDB162	AAAAAATTATTATTCGCAATTCCTTTAGTGGTACCTTTCTATTCTCACTCGAGTGTTGAGAAAAACGACCAGAAGACTTATCATGCTGGGGGGGGA	Sc	470	123	239	322	359	413	341	207	230	152	3657.64	622.649	1284.47	2496.45	2786.86	2992.17	2391.98	1290.3	1979.57	1068.85
6	SDB163	AAAAAACTGCTGTTTGCGATACCCCTGGTGGTACCTTTCTATTCTCACTCGAGCGTGGAGAAAAATGACCAAAAGACTTACCATGCTGGAGGAGGA	Sc	22906	17772	23291	23366	24858	27635	28627	21599	19067	17927	178260	89965.2	125174	181156	192968	200214	200807	134634	164106	126061
7	SDB164	AAAAAACTGCTATTCGCGATCCCCCTGGTGGTACCTTTCTATTCTCACTCGAGCGTTGAAAAAAATGATCAAAAAACTTATCATGCAGGCGGAGGG	Sc	18117	12488	17049	12819	17996	19309	20724	14554	11627	11622	140991	63216.6	91627.3	99385.2	139700	139893	145370	90719.8	100071	81724.8
8	SDB165	AAAAAACTGCTGTTTGCTATTCCACTCGTGGTACCTTTCTATTCTCACTCGAGCGTGGAAAAAAATGACCAAAAGACCTACCACGCAGGCGGAGGG	Sc	21533	13010	18203	19458	21591	24906	24773	16250	15013	12946	167575	65859.1	97829.3	150857	167607	180443	173772	101292	129214	91035
9	SDB166	AAAAAACTGCTTTTTGCTATTCCTCTTGTGGTACCTTTCTATTCTCACTCGAGCGTGGAAAAAAACGACCAAAAAACGTACCATGCAGGTGGCGGG	Sc	13308	5677	8863	10993	12454	13685	14051	7636	7915	6370	103566	28738	47632.9	85228.3	96678.3	99147.3	98562	47597.7	68122.9	44793.2
10	SDB167	AAAAAACTGCTTTTTGCTATTCCTCTGGTGGTACCTTTCTATTCTCACTCGAGTGTCGAAAAAAACGATCAGAAGACGTATCACGCAGGTGGTGGT	Sc	12028	6234	9173	11197	12776	14010	15452	8755	8138	6957	93604.6	31557.7	49298.9	86809.9	99177.9	101502	108389	54572.8	70042.3	48921
11	SDB168	AAAAAATTATTATTCGCAATTCCTTTAGTGGTACCTTTCTATTCTCACTCGAGCGTGGAAAAAAATGATCAAAAGACATATCACGCTGGTGGTGGG	Sc	4392	1181	1837	2955	3083	3225	3590	1822	2171	1583	34179.5	5978.45	9872.68	22910	23932.8	23365	25182.4	11357.1	18685.4	11131.5
12	SDB169	AAAAAACTGCTGTTCGCGATTCCCCTAGTGGTACCTTTCTATTCTCACTCGAGCGTCGAAAAGAATGACCAAAAGACGTATCACGCTGGCGGGGGG	Sc	8292	4875	7279	7658	8712	9181	9331	5746	5943	4941	64530.2	24678.2	39119.9	59372.2	67629.8	66516	65453.1	35816.7	51150.3	34744.6
13	SDB141	AAAAAACTTCTTTTTGCCATACCCCTGGTGGTACCTTTCTATTCTCACTCGAGCGTAGAAAAAAACGACCAGAAAACATATCATGCTGGCGGCGGT	Blank	184	5	3	0	6	0	14	1	1	4	1431.93	25.3109	16.1231	0	46.577	0	98.2043	6.23333	8.60681	28.1276	0.0708255	0.13697	0.0729386	0.071609	0.0807866	0.0362562	0.0906649	0.0116542	0.217227	1923.77	0.0708255	0.13697	0.0729386	0.071609	0.0807866	0.0362562	0.0906649	0.0116542	0.217227
14	SDB142	AAAAAACTGCTTTTTGCTATACCCCTGGTGGTACCTTTCTATTCTCACTCGAGCGTTGAGAAGAATGACCAGAAGACTTATCACGCAGGTGGAGGG	Blank	137	6	0	0	0	6	1	1	0	11	1066.16	30.3731	0	0	0	43.4698	7.01459	6.23333	0	77.3509
15	SDB143	AAAAAACTGCTGTTCGCGATTCCCCTAGTGGTACCTTTCTATTCTCACTCGAGTGTCGAAAAAAATGATCAAAAAACCTATCACGCAGGAGGCGGT	Blank	284	10	0	0	0	2	0	5	2	3	2210.15	50.6219	0	0	0	14.4899	0	31.1666	17.2136	21.0957
16	SDB144	AAAAAACTTCTTTTTGCCATACCCCTGGTGGTACCTTTCTATTCTCACTCGAGCGTAGAGAAGAATGATCAAAAGACTTATCATGCTGGGGGAGGA	Blank	1	0	0	0	2	0	0	0	1	0	7.78222	0	0	0	15.5257	0	0	0	8.60681	0
17	SDB145	AAAAAACTGCTTTTTGCCATTCCACTTGTGGTACCTTTCTATTCTCACTCGAGTGTTGAGAAGAACGACCAGAAAACGTACCACGCGGGGGGTGGG	Blank	287	3	5	0	13	7	2	2	3	4	2233.5	15.1866	26.8718	0	100.917	50.7147	14.0292	12.4667	25.8204	28.1276
18	SDB147	AAAAAACTACTGTTCGCAATCCCGCTAGTGGTACCTTTCTATTCTCACTCGAGCGTTGAGAAGAACGATCAAAAAACATACCACGCAGGTGGGGGA	Blank	469	4	0	0	0	14	19	1	2	12	3649.86	20.2488	0	0	0	101.429	133.277	6.23333	17.2136	84.3828
19	SDB148	AAAAAACTTCTATTTGCTATCCCGCTAGTGGTACCTTTCTATTCTCACTCGAGCGTTGAGAAAAATGACCAGAAAACGTACCATGCGGGCGGTGGG	Blank	124	1	0	0	0	0	3	2	0	2	964.996	5.06219	0	0	0	0	21.0438	12.4667	0	14.0638
20	SDB149	AAAAAACTACTCTTTGCAATCCCGCTTGTGGTACCTTTCTATTCTCACTCGAGCGTGGAGAAGAACGACCAGAAGACTTACCACGCGGGTGGTGGG	Blank	324	0	0	0	0	5	4	6	0	4	2521.44	0	0	0	0	36.2248	28.0584	37.4	0	28.1276
21	SDB150	AAAAAACTGCTCTTTGCTATCCCTCTAGTGGTACCTTTCTATTCTCACTCGAGTGTTGAAAAAAACGACCAGAAGACTTATCACGCAGGTGGTGGG	Blank	319	1	5	2	19	16	20	3	0	11	2482.53	5.06219	26.8718	15.5059	147.494	115.919	140.292	18.7	0	77.3509
22	SDB151	AAAAAACTGCTGTTTGCGATCCCGCTTGTGGTACCTTTCTATTCTCACTCGAGCGTAGAAAAGAATGACCAGAAGACATACCACGCGGGAGGGGGG	Blank	343	6	7	0	8	2	5	4	0	15	2669.3	30.3731	37.6205	0	62.1026	14.4899	35.073	24.9333	0	105.479
