## Supplementary material for "Multivalent DNA-encoded lectins on phage enable detecting compositional glycocalyx differences": Fig2h.xlsx

### Sheet: Sheet1
	SDB	Sequence	Axis name	R6F12_Raw	R6F13_Raw	R6F14_Raw	R6F2_Raw	R6F3_Raw	R6F4_Raw	R6F5_Raw	R6F6_Raw	R6F8_Raw	R6F9_Raw	R6F10_Raw	R6F11_Raw	R6F12_CPM	R6F13_CPM	R6F14_CPM	R6F2_CPM	R6F3_CPM	R6F4_CPM	R6F5_CPM	R6F6_CPM	R6F8_CPM	R6F9_CPM	R6F10_CPM	R6F11_CPM	Wt	CHST2	CHST1	Wt	CHST2	CHST1	Wt	CHST2	CHST1	Input	Wt	CHST2	CHST1	Wt	CHST2	CHST1	Wt	CHST2	CHST1
0	81	AAAAAACTACTCTTTGCTATTCCGCTTGTGGTACCTTTCTATTCTCACTCGAGCGTGGAGAAGAATGATCAGAAAACGTACCACGCCGGTGGTGGC	diCBM40-[290]	595	406	687	1976	3012	6086	1513	2283	2634	6961	8158	7163	3012.34	2116.96	3261.26	16299.3	23131	50907.1	13424.1	10673.8	12961.5	30935.9	42438.3	35687.8	716.977	2279.94	1591.59	1017.49	3127.66	1265.51	2239.31	2630.15	1536.74	2796.85	716.977	2279.94	1591.59	1017.49	3127.66	1265.51	2239.31	2630.15	1536.74
1	82	AAAAAATTATTATTCGCAATTCCTTTAGTGGTACCTTTCTATTCTCACTCGAGCGTGGAGAAGAACGACCAAAAGACTTATCACGCGGGCGGGGGG	diCBM40-[290]	251	189	307	174	1204	2563	733	915	1216	2934	3814	3011	1270.75	985.484	1457.36	1435.26	9246.25	21438.5	6503.53	4277.94	5983.72	13039.2	19840.6	15001.5	142.648	2171.24	1742.17	918.962	3303.79	1145.98	2130.73	2498	1602.93	1237.86	142.648	2171.24	1742.17	918.962	3303.79	1145.98	2130.73	2498	1602.93
2	83	AAAAAACTGCTCTTCGCGATCCCTCTGGTGGTACCTTTCTATTCTCACTCGAGTGTCGAAAAGAATGATCAAAAAACGTATCATGCGGGCGGTGGT	diCBM40-[290]	923	625	1070	5481	4205	8265	2401	3224	4028	9743	11472	9912	4672.92	3258.87	5079.4	45210.8	32292.7	69133.7	21302.8	15073.3	19821.1	43299.5	59677.9	49383.9	1282.48	2057.87	1628.76	916.04	2836.28	1152.47	1961.1	2347.04	1515.47	4337.06	1282.48	2057.87	1628.76	916.04	2836.28	1152.47	1961.1	2347.04	1515.47
3	84	AAAAAACTACTCTTCGCGATCCCACTGGTGGTACCTTTCTATTCTCACTCGAGCGTCGAGAAGAACGATCAGAAGACTTATCACGCTGGCGGCGGC	diCBM40-[290]	828	512	808	4026	3364	6716	1803	2750	3348	7747	9725	7751	4191.96	2669.67	3835.66	33209.1	25834.2	56176.9	15997.1	12857.2	16474.9	34429	50589.9	38617.3	1145.8	1990.23	1487.66	891.35	2924.44	1195.66	1938.25	2232.34	1532.1	3565.76	1145.8	1990.23	1487.66	891.35	2924.44	1195.66	1938.25	2232.34	1532.1
4	85	AAAAAATTATTATTCGCAATTCCTTTAGTGGTACCTTTCTATTCTCACTCGAGTGTGGAGAAGAACGACCAGAAAACGTATCACGCAGGTGGGGGT	diCBM40-[290]	407	285	464	238	1797	3560	1059	1434	1879	4296	5453	4699	2060.54	1486.05	2202.65	1963.18	13800.3	29778.1	9395.96	6704.44	9246.23	19092.1	28366.8	23411.5	126.031	2053.51	1625.8	885.938	3051.07	1160.08	1911.67	2518.09	1599.89	1916.41	126.031	2053.51	1625.8	885.938	3051.07	1160.08	1911.67	2518.09	1599.89
5	241	AAAAAACTTCTGTTCGCGATACCTCTCGTGGTACCTTTCTATTCTCACTCGAGCGTTGAAAAAAACGATCAAAAGACCTATCATGCGGGTGGTGGT	diCBM40-[145]	570	247	697	872	959	1493	744	957	1442	2115	2316	3390	2885.77	1287.91	3308.73	7192.82	7364.74	12488.4	6601.13	4474.3	7095.83	9399.42	12047.9	16889.8	354.801	776.805	877.634	363.281	995.69	594.869	616.016	1395.84	943.406	2494.13	354.801	776.805	877.634	363.281	995.69	594.869	616.016	1395.84	943.406
6	242	AAAAAACTTCTATTTGCCATACCTCTGGTGGTACCTTTCTATTCTCACTCGAGCGTAGAAAAAAATGACCAAAAAACGTACCACGCAGGGGGGGGC	diCBM40-[145]	304	125	328	67	400	615	339	450	673	779	1092	1524	1539.08	651.775	1557.05	552.659	3071.84	5144.25	3007.77	2103.9	3311.71	3462.01	5680.64	7592.93	54.4247	571.205	798.35	302.509	937.263	558.438	506.595	1252.78	879.026	1249.3	54.4247	571.205	798.35	302.509	937.263	558.438	506.595	1252.78	879.026
7	243	AAAAAACTACTCTTTGCTATCCCTCTAGTGGTACCTTTCTATTCTCACTCGAGTGTGGAGAAGAACGATCAGAAAACCTATCATGCCGGCGGAGGT	diCBM40-[145]	234	109	267	131	331	444	267	368	576	749	1044	1208	1184.68	568.348	1267.48	1080.57	2541.95	3713.9	2368.95	1720.53	2834.39	3328.68	5430.94	6018.54	132.039	681.467	780.213	310.609	1111.85	566.654	453.813	1232.15	933.506	1006.84	132.039	681.467	780.213	310.609	1111.85	566.654	453.813	1232.15	933.506
8	244	AAAAAACTACTGTTCGCAATACCTCTCGTGGTACCTTTCTATTCTCACTCGAGCGTAGAAAAAAATGATCAAAAGACTTATCACGCAGGCGGTGGC	diCBM40-[145]	242	118	250	109	273	399	230	339	430	578	803	1183	1225.19	615.276	1186.77	899.103	2096.53	3337.49	2040.67	1584.94	2115.95	2568.73	4177.24	5893.99	109.62	524.716	670.6	255.612	853.288	520.839	406.912	1203.97	695.339	1009.08	109.62	524.716	670.6	255.612	853.288	520.839	406.912	1203.97	695.339
9	245	AAAAAACTGCTTTTTGCTATTCCTCTGGTGGTACCTTTCTATTCTCACTCGAGTGTTGAAAAAAATGATCAAAAAACTTATCATGCCGGGGGGGGT	diCBM40-[145]	129	75	121	65	189	350	173	221	323	338	496	674	653.095	391.065	574.399	536.162	1451.45	2927.62	1534.94	1033.25	1589.43	1502.13	2580.22	3358.03	122.263	573.893	943.408	330.978	985.78	635.059	667.595	1282.95	976.896	539.52	122.263	573.893	943.408	330.978	985.78	635.059	667.595	1282.95	976.896
10	71	AAAAAACTGCTTTTTGCTATTCCTCTGGTGGTACCTTTCTATTCTCACTCGAGTGTTGAAAAAAACGATCAGAAGACTTATCACGCGGGGGGCGGG	diCBM40-[73]	1863	1793	1945	91	136	238	225	286	500	353	606	486	9431.91	9349.06	9233.11	750.627	1044.43	1990.78	1996.31	1337.15	2460.41	1568.79	3152.44	2421.37	9.8895	34.6291	70.8905	13.7603	69.5862	47.4832	26.2285	53.4487	87.3712	9338.02	9.8895	34.6291	70.8905	13.7603	69.5862	47.4832	26.2285	53.4487	87.3712
11	72	AAAAAATTATTATTCGCAATTCCTCTAGTGGTACCTTTCTATTCTCACTCGAGCGTCGAGAAGAACGATCAAAAAACTTATCACGCGGGAGGTGGA	diCBM40-[73]	942	840	1079	10	70	146	111	162	253	209	406	215	4769.11	4379.93	5122.12	82.4865	537.572	1221.24	984.846	757.406	1244.97	928.831	2112.03	1071.18	2.13329	40.2467	68.6508	13.9029	91.5152	52.7966	31.584	46.4148	86.7832	4757.05	2.13329	40.2467	68.6508	13.9029	91.5152	52.7966	31.584	46.4148	86.7832
12	73	AAAAAATTATTATTCGCAATTCCTTTAGTGGTACCTTTCTATTCTCACTCGAGCGTTGAAAAAAACGATCAAAAGACATATCACGCTGGCGGAGGA	diCBM40-[73]	1915	1768	2050	11	116	235	200	249	443	384	617	387	9695.17	9218.7	9731.55	90.7351	890.834	1965.69	1774.5	1164.16	2179.93	1706.56	3209.66	1928.13	1.16909	36.8399	61.6249	11.4781	69.2878	40.4291	25.3271	41.6229	75.7047	9548.48	1.16909	36.8399	61.6249	11.4781	69.2878	40.4291	25.3271	41.6229	75.7047
13	74	AAAAAACTACTCTTTGCGATCCCTCTGGTGGTACCTTTCTATTCTCACTCGAGTGTCGAAAAAAATGACCAAAAGACCTATCACGCGGGCGGGGGA	diCBM40-[73]	983	988	1140	22	77	133	121	146	270	214	413	243	4976.69	5151.63	5411.69	181.47	591.33	1112.5	1073.57	682.6	1328.62	951.052	2148.45	1210.68	4.31004	37.8447	68.7252	14.0445	85.492	43.697	26.4225	48.1761	85.0525	5180	4.31004	37.8447	68.7252	14.0445	85.492	43.697	26.4225	48.1761	85.0525
14	75	AAAAAACTGCTCTTCGCGATCCCTCTAGTGGTACCTTTCTATTCTCACTCGAGTGTGGAAAAAAATGATCAGAAAACGTACCATGCTGGAGGGGGT	diCBM40-[73]	2732	2612	3053	165	238	365	351	427	797	502	1226	729	13831.4	13619.5	14492.9	1361.03	1827.75	3053.09	3114.24	1996.37	3921.9	2230.97	6377.71	3632.05	11.9764	32.8911	73.862	16.0833	94.0263	47.3489	26.8657	53.5472	93.0175	13981.3	11.9764	32.8911	73.862	16.0833	94.0263	47.3489	26.8657	53.5472	93.0175
15	86	AAAAAACTTCTATTTGCTATTCCTCTAGTGGTACCTTTCTATTCTCACTCGAGTGTGGAGAAGAATGATCAGAAGACATATCACGCTGGCGGGGGG	diCBM40-[26]	2201	2083	2522	19	37	97	75	57	50	66	112	87	11143.1	10861.2	11972.2	156.724	284.145	811.369	665.436	266.495	246.041	293.315	582.629	433.455	1.70249	5.33837	19.4834	3.08666	10.6039	7.80273	8.81387	7.88892	7.20387	11325.5	1.70249	5.33837	19.4834	3.08666	10.6039	7.80273	8.81387	7.88892	7.20387
16	87	AAAAAACTACTCTTCGCTATACCCCTCGTGGTACCTTTCTATTCTCACTCGAGCGTAGAAAAAAATGACCAAAAGACCTACCATGCGGGAGGTGGG	diCBM40-[26]	3024	2740	3274	28	62	104	72	89	70	115	220	170	15309.8	14286.9	15542	230.962	476.136	869.922	638.819	416.106	344.458	511.079	1144.45	846.981	1.88851	7.00151	14.0788	3.89322	15.6784	9.17047	7.11309	11.6032	7.59143	15046.2	1.88851	7.00151	14.0788	3.89322	15.6784	9.17047	7.11309	11.6032	7.59143
17	88	AAAAAACTGCTGTTCGCGATTCCTCTAGTGGTACCTTTCTATTCTCACTCGAGTGTAGAGAAGAATGACCAGAAGACCTACCACGCGGGCGGGGGG	diCBM40-[26]	999	1005	1149	13	20	30	33	16	30	37	44	30	5057.69	5240.27	5454.42	107.232	153.592	250.939	292.792	74.8055	147.625	164.434	228.89	149.467	2.5125	6.45503	18.4905	3.59873	8.98531	4.72415	5.87961	5.86749	9.32287	5250.79	2.5125	6.45503	18.4905	3.59873	8.98531	4.72415	5.87961	5.86749	9.32287
18	89	AAAAAACTACTGTTCGCAATACCTCTCGTGGTACCTTTCTATTCTCACTCGAGCGTGGAGAAAAATGATCAAAAAACATATCATGCAGGGGGTGGC	diCBM40-[26]	1888	1778	2014	14	45	43	42	44	69	74	95	144	9558.48	9270.85	9560.66	115.481	345.582	359.679	372.644	205.715	339.537	328.868	494.195	717.442	1.50132	7.16324	13.0577	4.49276	10.7643	7.20838	4.67603	15.627	11.8976	9463.33	1.50132	7.16324	13.0577	4.49276	10.7643	7.20838	4.67603	15.627	11.8976
19	90	AAAAAACTTCTATTTGCGATTCCGCTGGTGGTACCTTTCTATTCTCACTCGAGTGTTGAAAAAAACGATCAAAAAACTTACCACGCCGGTGGGGGC	diCBM40-[26]	1223	1211	1465	3	28	42	19	27	65	51	64	44	6191.75	6314.4	6954.5	24.7459	215.029	351.315	168.577	126.234	319.854	226.653	332.931	219.218	0.469325	7.20204	8.61744	4.07818	10.5791	6.45293	6.66294	6.96582	16.3505	6486.88	0.469325	7.20204	8.61744	4.07818	10.5791	6.45293	6.66294	6.96582	16.3505
20	34	AAAAAACTGCTCTTCGCTATTCCACTTGTGGTACCTTTCTATTCTCACTCTAGTGTGGAGAAGAATGATCAGAAGACTTATCATGCGGGTGGAGGT	diCBM40-[3]	2129	1921	2222	9	16	40	5	5	21	7	24	33	10778.6	10016.5	10548.1	74.2378	122.874	334.585	44.3624	23.3767	103.337	31.1092	124.849	164.414	0.874198	0.61376	1.40802	1.44692	2.46318	0.741955	3.93995	3.24376	3.27983	10447.7	0.874198	0.61376	1.40802	1.44692	2.46318	0.741955	3.93995	3.24376	3.27983
21	35	AAAAAACTTCTTTTTGCGATTCCGCTGGTGGTACCTTTCTATTCTCACTCTAGTGTGGAGAAGAATGATCAGAAGACTTATCATGCGGGTGGAGGT	diCBM40-[3]	1440	1304	1603	1	8	17	4	15	14	10	12	14	7290.36	6799.32	7609.6	8.24865	61.4369	142.199	35.4899	70.1302	68.8915	44.4417	62.4246	69.7513	0.140302	1.26648	1.62703	1.04499	1.77895	3.21511	2.41867	1.98774	3.15833	7233.09	0.140302	1.26648	1.62703	1.04499	1.77895	3.21511	2.41867	1.98774	3.15833
22	42	AAAAAACTTCTGTTTGCAATACCCCTGGTGGTACCTTTCTATTCTCACTCGAGCGTGGAGAAGAATGATCAAAAGACGTACCATGCGGGGGGAGGG	diCBM40-[3]	1552	1471	1607	13	15	13	5	11	6	11	11	5	7857.39	7670.09	7628.59	107.232	115.194	108.74	44.3624	51.4288	29.5249	48.8858	57.2225	24.9112	1.70918	1.30548	1.90584	1.83608	1.52811	2.20942	1.73321	0.665246	1.26841	7718.69	1.70918	1.30548	1.90584	1.83608	1.52811	2.20942	1.73321	0.665246	1.26841
23	44	AAAAAACTGCTATTTGCGATTCCCCTAGTGGTACCTTTCTATTCTCACTCGAGTGTAGAGAAAAACGATCAAAAGACGTATCATGCCGGGGGCGGT	diCBM40-[3]	2319	2300	2459	5	19	10	8	10	14	33	29	17	11740.5	11992.7	11673.1	41.2432	145.913	83.6463	70.9799	46.7534	68.8915	146.658	150.859	84.6981	0.429931	2.56139	1.9943	1.52103	2.63478	1.31362	0.871953	1.47926	1.93563	11802.1	0.429931	2.56139	1.9943	1.52103	2.63478	1.31362	0.871953	1.47926	1.93563
24	45	AAAAAACTGCTGTTTGCGATTCCTCTGGTGGTACCTTTCTATTCTCACTCGAGCGTGGAAAAAAATGACCAAAAAACCTACCATGCAGGGGGGGGA	diCBM40-[3]	1115	1024	1127	0	4	14	5	10	5	11	21	5	5644.97	5339.34	5349.98	0	30.7184	117.105	44.3624	46.7534	24.6041	48.8858	109.243	24.9112	0	1.8507	2.70179	0.694105	4.13567	2.84741	2.64607	0.943076	1.49846	5444.76	0	1.8507	2.70179	0.694105	4.13567	2.84741	2.64607	0.943076	1.49846
25	76	AAAAAACTGCTTTTTGCCATACCGCTAGTGGTACCTTTCTATTCTCACTCGAGTGTTGAGAAGAATGATCAGAAGACCTACCACGCAGGAGGTGGC	MBP	2651	2422	2792	9	26	7	0	7	4	25	8	4	13421.4	12628.8	13253.9	74.2378	199.67	58.5524	0	32.7274	19.6833	111.104	41.6164	19.929	0.697131	1.74802	0	1.875	0.654756	0.828344	0.549837	0.313545	0.498192	13101.3	0.697131	1.74802	0	1.875	0.654756	0.828344	0.549837	0.313545	0.498192
26	77	AAAAAACTGCTATTTGCCATCCCGCTGGTGGTACCTTTCTATTCTCACTCGAGCGTCGAGAAAAACGATCAAAAGACATACCATGCCGGCGGAGGA	MBP	2532	2319	2768	4	13	8	1	5	9	10	14	26	12818.9	12091.7	13140	32.9946	99.8349	66.917	8.87248	23.3767	44.2874	44.4417	72.8287	129.538	0.320043	0.72224	0.231964	0.968384	1.18357	0.611166	0.649086	2.10518	1.15786	12683.5	0.320043	0.72224	0.231964	0.968384	1.18357	0.611166	0.649086	2.10518	1.15786
27	78	AAAAAACTGCTGTTCGCGATTCCCCTAGTGGTACCTTTCTATTCTCACTCGAGTGTCGAGAAAAATGATCAAAAAACTTATCATGCGGGAGGCGGG	MBP	1909	1724	2112	13	11	12	2	8	4	15	11	4	9664.8	8989.28	10025.9	107.232	84.4757	100.376	17.745	37.4028	19.6833	66.6625	57.2225	19.929	1.37999	1.43733	0.615508	1.08713	1.23379	1.29736	1.29174	0.429693	0.682741	9559.98	1.37999	1.43733	0.615508	1.08713	1.23379	1.29736	1.29174	0.429693	0.682741
28	79	AAAAAACTACTGTTCGCAATACCTCTCGTGGTACCTTTCTATTCTCACTCGAGCGTGGAGAAAAACGACCAGAAAACGTATCATGCTGGTGGTGGA	MBP	4367	3926	4699	5	30	51	9	23	20	31	30	27	22109	20470.9	22306.6	41.2432	230.388	426.596	79.8524	107.533	98.4165	137.769	156.061	134.52	0.234598	1.31295	1.22425	1.31048	1.48728	1.64863	2.42655	1.28199	1.50886	21628.9	0.234598	1.31295	1.22425	1.31048	1.48728	1.64863	2.42655	1.28199	1.50886
29	80	AAAAAACTTCTGTTCGCGATCCCCCTAGTGGTACCTTTCTATTCTCACTCGAGTGTAGAGAAGAATGATCAGAAAACGTATCATGCGGGAGGGGGT	MBP	1689	1534	1722	4	3	11	4	10	7	4	4	1	8550.99	7998.58	8174.5	32.9946	23.0388	92.0109	35.4899	46.7534	34.4458	17.7767	20.8082	4.98224	0.492549	0.444614	1.42798	0.343927	0.520435	1.88118	1.37356	0.124611	1.38597	8241.36	0.492549	0.444614	1.42798	0.343927	0.520435	1.88118	1.37356	0.124611	1.38597
30	56	AAAAAACTACTGTTTGCTATACCTCTTGTGGTACCTTTCTATTCTCACTCGAGCGTTGAAAAAAATGACCAGAAAACTTACCATGCGGGTGGAGGT	Siglec-7	5718	5474	6272	152	335	574	9612	13120	15320	4483	5158	5070	28948.8	28542.5	29773.8	1253.79	2572.67	4801.3	85282.3	61340.5	75387	19923.2	26832.2	25259.9	5.30288	141.179	972.198	10.881	190.137	699.267	20.3069	178.996	859.394	29088.4	5.30288	141.179	972.198	10.881	190.137	699.267	20.3069	178.996	859.394
31	57	AAAAAATTATTATTCGCAATTCCTTTAGTGGTACCTTTCTATTCTCACTCGAGCGTCGAGAAGAACGACCAAAAAACCTATCACGCAGGTGGCGGG	Siglec-7	3836	3573	4095	19	169	315	5940	7985	8693	2594	3208	3176	19420.7	18630.3	19439.4	156.724	1297.85	2634.86	52702.6	37332.6	42776.7	11528.2	16688.2	15823.6	1.00616	123.999	911.954	8.33215	179.5	645.996	16.9156	170.201	740.199	19163.5	1.00616	123.999	911.954	8.33215	179.5	645.996	16.9156	170.201	740.199
32	58	AAAAAACTACTCTTCGCTATACCCCTCGTGGTACCTTTCTATTCTCACTCGAGCGTGGAGAAAAACGACCAAAAGACCTACCATGCAGGTGGTGGC	Siglec-7	8018	7237	8612	278	412	835	12095	17490	19073	5789	8086	7144	40593.2	37735.2	40882	2293.12	3164	6984.47	107313	81771.8	93854.9	25727.3	42063.8	35593.1	7.09971	133.454	895.517	9.79601	218.196	682.38	21.6245	184.631	783.212	39736.8	7.09971	133.454	895.517	9.79601	218.196	682.38	21.6245	184.631	783.212
33	59	AAAAAATTATTATTCGCAATTCCTTTAGTGGTACCTTTCTATTCTCACTCGAGTGTCGAAAAGAATGACCAAAAAACTTATCATGCAGGTGGGGGA	Siglec-7	3482	3145	3688	16	135	273	5416	7143	8028	2176	2781	2972	17628.5	16398.7	17507.3	131.978	1036.75	2283.54	48053.4	33396	39504.4	9670.51	14466.9	14807.2	0.945217	116.039	927.604	7.42509	173.592	644.664	16.3545	177.676	762.578	17178.2	0.945217	116.039	927.604	7.42509	173.592	644.664	16.3545	177.676	762.578
34	60	AAAAAACTACTGTTCGCCATCCCTCTGGTGGTACCTTTCTATTCTCACTCGAGTGTAGAAAAGAACGACCAAAAGACTTACCATGCTGGTGGGGGG	Siglec-7	3939	3397	4254	190	262	433	6623	8919	9704	2744	3841	3640	19942.2	17712.6	20194.2	1567.24	2012.06	3621.89	58762.5	41699.4	47751.7	12194.8	19981.1	18135.3	9.99925	130.356	1010.51	12.8372	213.587	717.085	23.1082	193.857	821.163	19283	9.99925	130.356	1010.51	12.8372	213.587	717.085	23.1082	193.857	821.163
35	23	AAAAAACTGCTCTTTGCAATACCTCTTGTGGTACCTTTCTATTCTCACTCTAGTGTGGAGAAGAATGATCAGAAGACTTATCATGCGGGTGGAGGT	Siglec-7R	2960	3032	3231	14	16	44	4	7	14	16	11	21	14985.7	15809.5	15337.9	115.481	122.874	368.044	35.4899	32.7274	68.8915	71.1067	57.2225	104.627	0.9239	0.953126	0.765296	0.983045	0.76702	0.705726	2.94451	1.40244	1.48556	15377.7	0.9239	0.953126	0.765296	0.983045	0.76702	0.705726	2.94451	1.40244	1.48556
36	52	AAAAAACTACTGTTTGCTATCCCGCTGGTGGTACCTTTCTATTCTCACTCGAGTGTAGAGAAGAATGACCAAAAGACATATCATGCGGGAGGAGGT	Siglec-7R	5850	5825	6572	30	25	39	10	45	27	13	24	29	29617.1	30372.7	31197.9	247.459	191.99	326.221	88.7248	210.39	132.862	57.7742	124.849	144.485	1.0016	0.391787	0.967933	0.777086	0.846645	2.29523	1.32039	0.979802	1.44944	30395.9	1.0016	0.391787	0.967933	0.777086	0.846645	2.29523	1.32039	0.979802	1.44944
37	53	AAAAAACTGCTGTTTGCGATCCCGCTCGTGGTACCTTTCTATTCTCACTCGAGTGTGGAGAAAAATGACCAAAAGACCTATCATGCTGGAGGGGGT	Siglec-7R	6462	6065	7005	45	53	64	19	64	33	17	26	32	32715.5	31624.1	33253.4	371.189	407.019	535.336	168.577	299.222	162.387	75.5509	135.253	159.432	1.40379	0.47871	1.71837	1.5393	0.857001	3.05008	2.02458	1.0102	1.65527	32531	1.40379	0.47871	1.71837	1.5393	0.857001	3.05008	2.02458	1.0102	1.65527
38	54	AAAAAATTATTATTCGCAATTCCTTTAGTGGTACCTTTCTATTCTCACTCGAGTGTCGAAAAAAACGATCAGAAGACCTATCACGCAGGCGGGGGC	Siglec-7R	2000	1815	2143	4	7	26	9	7	10	10	12	6	10125.5	9463.77	10173	32.9946	53.7572	217.48	79.8524	32.7274	49.2082	44.4417	62.4246	29.8934	0.409169	0.923371	2.66906	0.666649	1.297	1.09391	2.697	0.6211	1.64478	9920.77	0.409169	0.923371	2.66906	0.666649	1.297	1.09391	2.697	0.6211	1.64478
39	55	AAAAAACTGCTCTTTGCAATTCCGCTGGTGGTACCTTTCTATTCTCACTCGAGTGTCGAAAAAAATGACCAAAAGACTTATCACGCTGGTGGTGGA	Siglec-7R	7985	7761	8923	74	36	121	25	56	29	46	47	46	40426.1	40467.4	42358.4	610.4	276.466	1012.12	221.812	261.819	142.704	204.432	244.496	229.183	1.82788	1.02567	1.79031	0.827894	1.22668	2.11322	3.03086	1.14985	1.15181	41083.9	1.82788	1.02567	1.79031	0.827894	1.22668	2.11322	3.03086	1.14985	1.15181
40	575	AAAAAACTTCTGTTCGCCATCCCACTGGTGGTACCTTTCTATTCTCACTCGAGTGTTGAAAAGAACGATCAAAAAACATACCATGCTGGAGGAGGG	(Siglec-7)2	835	89	225	182	567	529	4446	16935	5854	3810	4166	4036	4227.4	464.064	1068.1	1501.25	4354.34	4424.89	39447.1	79177	28806.5	16932.3	21671.7	20108.3	96.2037	1817.94	6813.37	279.036	2326.79	13675.6	283.557	2158.93	4975.51	1919.85	96.2037	1817.94	6813.37	279.036	2326.79	13675.6	283.557	2158.93	4975.51
41	576	AAAAAACTGCTGTTTGCTATACCCCTTGTGGTACCTTTCTATTCTCACTCGAGCGTAGAAAAAAATGATCAGAAGACGTATCATGCGGGCGGGGGT	(Siglec-7)2	519	70	124	91	307	355	2268	9142	3320	1977	2587	2242	2627.57	364.994	588.64	750.627	2357.64	2969.44	20122.8	42742	16337.1	8786.12	13457.7	11170.2	77.361	1517.12	5589.8	242.983	2323.78	11873.1	306.036	1928.78	4538.2	1193.73	77.361	1517.12	5589.8	242.983	2323.78	11873.1	306.036	1928.78	4538.2
42	577	AAAAAACTGCTATTCGCAATTCCCCTTGTGGTACCTTTCTATTCTCACTCGAGTGTTGAGAAAAATGACCAGAAGACTTATCATGCAGGCGGTGGT	(Siglec-7)2	791	118	191	168	479	490	3260	12271	4767	2881	3473	3189	4004.64	615.276	906.696	1385.77	3678.53	4098.67	28924.3	57371.1	23457.6	12803.6	18066.7	15888.4	92.5465	1432.61	5206.44	245.665	2021.5	10326.9	273.723	1777.76	4222.41	1842.2	92.5465	1432.61	5206.44	245.665	2021.5	10326.9	273.723	1777.76	4222.41
43	578	AAAAAACTGCTATTCGCAATTCCCCTTGTGGTACCTTTCTATTCTCACTCGAGCGTGGAGAAAAATGACCAAAAAACGTACCATGCAGGGGGAGGC	(Siglec-7)2	616	78	145	78	372	396	2490	10172	3555	2540	2852	2932	3118.66	406.708	688.329	643.394	2856.81	3312.39	22092.5	47557.6	17493.5	11288.2	14836.2	14607.9	56.3561	1656.58	5215.77	250.234	2177.28	11227.8	290.139	2143.77	4130.01	1404.56	56.3561	1656.58	5215.77	250.234	2177.28	11227.8	290.139	2143.77	4130.01
44	579	AAAAAACTTCTGTTTGCCATTCCGCTTGTGGTACCTTTCTATTCTCACTCGAGTGTAGAAAAAAATGACCAAAAGACATACCATGCCGGCGGAGGT	(Siglec-7)2	678	85	170	80	357	381	2926	11591	3958	2707	3275	3000	3432.55	443.207	807.007	659.892	2741.62	3186.92	25960.9	54191.9	19476.6	12030.4	17036.7	14946.7	52.0113	1588.65	5515.11	216.089	2249.76	11512.5	251.187	1973.77	4137.6	1560.92	52.0113	1588.65	5515.11	216.089	2249.76	11512.5	251.187	1973.77	4137.6
45	96	AAAAAACTGCTGTTCGCAATCCCGCTAGTGGTACCTTTCTATTCTCACTCGAGTGTTGAAAAAAATGATCAGAAAACATATCACGCTGGGGGTGGA	Sc	1014	985	1382	1728	19	20	12	2	341	2	15	5	5133.63	5135.99	6560.49	14253.7	145.913	167.293	106.47	9.35069	1678	8.88834	78.0307	24.9112	312.584	0.326577	6.29327	3.19987	2.86702	0.552705	3.66874	0.915293	99.1841	5610.04	312.584	0.326577	6.29327	3.19987	2.86702	0.552705	3.66874	0.915293	99.1841
46	98	AAAAAACTGCTGTTTGCGATTCCTCTGGTGGTACCTTTCTATTCTCACTCGAGTGTCGAAAAGAATGATCAAAAAACATACCATGCGGGGGGTGGG	Sc	500	453	567	615	1	1	3	3	222	14	20	9	2531.38	2362.03	2691.6	5072.92	7.67961	8.36463	26.6175	14.026	1092.42	62.2184	104.041	44.8401	246.847	5.07241	3.49098	0.373688	8.48204	1.83956	0.407021	3.65564	143.275	2528.34	246.847	5.07241	3.49098	0.373688	8.48204	1.83956	0.407021	3.65564	143.275
47	99	AAAAAACTTCTCTTCGCGATACCGCTAGTGGTACCTTTCTATTCTCACTCGAGTGTTGAGAAAAATGATCAAAAAACGTATCATGCGGGTGGTGGG	Sc	896	768	1028	709	8	16	3	1	323	2	13	20	4536.23	4004.51	4880.02	5848.29	61.4369	133.834	26.6175	4.67534	1589.43	8.88834	67.6266	99.6448	160.834	0.40954	1.973	1.68958	3.11597	0.346556	3.68058	4.59124	117.815	4473.58	160.834	0.40954	1.973	1.68958	3.11597	0.346556	3.68058	4.59124	117.815
48	100	AAAAAACTACTGTTCGCAATCCCGCTCGTGGTACCTTTCTATTCTCACTCGAGCGTCGAGAAGAATGACCAGAAGACGTACCATGCCGGGGGCGGG	Sc	742	696	903	1262	9	2	8	4	218	6	22	4	3756.56	3629.08	4286.63	10409.8	69.1165	16.7293	70.9799	18.7014	1072.74	26.665	114.445	19.929	329.165	1.41266	6.04946	2.18551	6.06309	1.59388	0.528991	1.0558	91.4272	3890.76	329.165	1.41266	6.04946	2.18551	6.06309	1.59388	0.528991	1.0558	91.4272
49	66	AAAAAATTATTATTCGCAATTCCTTTAGTGGTACCTTTCTATTCTCACTCGAGTGTCGAGAAGAACGATCAGAAGACCTACCACGCAGGGGGGGGT	Blank	2006	1830	2120	2	6	20	3	13	2	14	22	12	10155.9	9541.98	10063.8	16.4973	46.0776	167.293	26.6175	60.7795	9.84165	62.2184	114.445	59.7869	0.204589	1.29275	0.889703	0.571425	2.37789	2.03159	2.07465	1.24222	0.328963	9920.57	0.204589	1.29275	0.889703	0.571425	2.37789	2.03159	2.07465	1.24222	0.328963
50	67	AAAAAACTTCTGTTCGCTATACCTCTCGTGGTACCTTTCTATTCTCACTCGAGCGTGGAGAAGAATGACCAGAAAACTTATCACGCAGGAGGTGGA	Blank	4033	3596	4469	5	22	27	12	12	1	29	5	22	20418.1	18750.3	21214.8	41.2432	168.951	225.845	106.47	56.1041	4.92082	128.881	26.0102	109.609	0.252095	1.31985	1.75407	1.0327	0.266367	0.924306	1.38045	1.12249	0.0810698	20127.7	0.252095	1.31985	1.75407	1.0327	0.266367	0.924306	1.38045	1.12249	0.0810698
51	68	AAAAAACTACTATTCGCGATCCCCCTCGTGGTACCTTTCTATTCTCACTCGAGCGTGGAGAAGAACGACCAGAAGACGTATCACGCAGGGGGGGGG	Blank	3031	3036	3271	5	13	19	5	8	3	15	4	27	15345.2	15830.3	15527.8	41.2432	99.8349	158.928	44.3624	37.4028	14.7625	66.6625	20.8082	134.52	0.325936	0.882646	0.944941	0.788972	0.275511	0.796696	1.25597	1.78112	0.314448	15567.8	0.325936	0.882646	0.944941	0.788972	0.275511	0.796696	1.25597	1.78112	0.314448
52	69	AAAAAACTTCTGTTTGCGATTCCACTGGTGGTACCTTTCTATTCTCACTCGAGCGTGGAGAAGAACGACCAGAAAACATACCATGCTGGTGGTGGA	Blank	12767	11498	13915	17	63	67	20	12	23	94	51	54	64636.2	59952.9	66055.9	140.227	483.815	560.43	177.45	56.1041	113.179	417.752	265.304	269.041	0.271477	1.35502	0.925948	0.936658	0.860541	0.292756	1.08498	0.872661	0.590578	63548.3	0.271477	1.35502	0.925948	0.936658	0.860541	0.292756	1.08498	0.872661	0.590578
53	70	AAAAAACTACTGTTCGCAATCCCGCTCGTGGTACCTTTCTATTCTCACTCGAGTGTTGAAAAAAACGATCAAAAAACGTATCATGCTGGTGGAGGT	Blank	5572	5072	5964	19	16	24	9	13	4	33	12	15	28209.7	26446.4	28311.7	156.724	122.874	200.751	79.8524	60.7795	19.6833	146.658	62.4246	74.7336	0.697194	1.09307	0.957447	0.546608	0.465263	0.728759	0.893049	0.557004	0.236007	27655.9	0.697194	1.09307	0.957447	0.546608	0.465263	0.728759	0.893049	0.557004	0.236007
