## Supplementary material for "Multivalent DNA-encoded lectins on phage enable detecting compositional glycocalyx differences": Fig3d.xlsx

### Sheet: Sheet1
	SDB	Sequence	Axis name	R9F4_Raw	R9F5_Raw	R9F6_Raw	R9F8_Raw	R9F9_Raw	R9F10_Raw	R9F1_Raw	R9F2_Raw	R9F3_Raw	R9F4_CPM	R9F5_CPM	R9F6_CPM	R9F8_CPM	R9F9_CPM	R9F10_CPM	R9F1_CPM	R9F2_CPM	R9F3_CPM	B-cell	T-cell	B-cell	T-cell	B-cell	T-cell	Input	B-cell	T-cell	B-cell	T-cell	B-cell	T-cell
0	81	AAAAAACTACTCTTTGCTATTCCGCTTGTGGTACCTTTCTATTCTCACTCGAGCGTGGAGAAGAATGATCAGAAAACGTACCACGCCGGTGGTGGC	diCBM40-[290]	8338	3973	21291	16362	15601	1989	3080	1908	2993	68095.9	20176.7	67904.3	64287.5	43775.1	6904.31	6322.22	3827.84	5993.07	108.705	384.304	74.0202	113.869	11.6746	383.223	5381.04	108.705	384.304	74.0202	113.869	11.6746	383.223
1	82	AAAAAATTATTATTCGCAATTCCTTTAGTGGTACCTTTCTATTCTCACTCGAGCGTGGAGAAGAACGACCAAAAGACTTATCACGCGGGCGGGGGG	diCBM40-[290]	3989	2821	14189	9818	12362	1321	1767	864	1457	32577.9	14326.3	45253.6	38575.6	34686.7	4585.52	3627.06	1733.36	2917.44	127.205	358.547	114.381	157.673	15.121	498.054	2759.29	127.205	358.547	114.381	157.673	15.121	498.054
2	83	AAAAAACTGCTCTTCGCGATCCCTCTGGTGGTACCTTTCTATTCTCACTCGAGTGTCGAAAAGAATGATCAAAAAACGTATCATGCGGGCGGTGGT	diCBM40-[290]	13481	7726	37391	16438	27588	2513	5509	2724	4143	110098	39236.2	119253	64586.1	77409.6	8723.24	11308.1	5464.91	8295.79	70.326	400.118	84.2891	142.592	9.49849	433.387	8356.28	70.326	400.118	84.2891	142.592	9.49849	433.387
3	84	AAAAAACTACTCTTCGCGATCCCACTGGTGGTACCTTTCTATTCTCACTCGAGCGTCGAGAAGAACGATCAGAAGACTTATCACGCTGGCGGCGGC	diCBM40-[290]	10972	5964	26089	15773	22155	2648	4349	2626	3795	89607.6	30287.9	83206.8	61973.3	62165	9191.86	8927.05	5268.3	7598.97	77.6197	374.579	77.8599	126.61	11.5125	347.822	7264.77	77.6197	374.579	77.8599	126.61	11.5125	347.822
4	85	AAAAAATTATTATTCGCAATTCCTTTAGTGGTACCTTTCTATTCTCACTCGAGTGTGGAGAAGAACGACCAGAAAACGTATCACGCAGGTGGGGGT	diCBM40-[290]	6080	2926	21025	12484	9241	1372	2864	1219	2059	49654.9	14859.6	67056	49050.5	25929.5	4762.55	5878.84	2445.57	4122.86	107.567	363.438	56.8631	108.761	10.4442	490.801	4149.09	107.567	363.438	56.8631	108.761	10.4442	490.801
5	241	AAAAAACTTCTGTTCGCGATACCTCTCGTGGTACCTTTCTATTCTCACTCGAGCGTTGAAAAAAACGATCAAAAGACCTATCATGCGGGTGGTGGT	diCBM40-[145]	10060	3094	19564	1332	35471	1141	2340	3634	4735	82159.3	15712.8	62396.3	5233.52	99528.6	3960.69	4803.24	7290.56	9481.19	6.62147	346.935	125.924	66.3504	5.01108	263.482	7191.66	6.62147	346.935	125.924	66.3504	5.01108	263.482
6	242	AAAAAACTTCTATTTGCCATACCTCTGGTGGTACCTTTCTATTCTCACTCGAGCGTAGAAAAAAATGACCAAAAAACGTACCACGCAGGGGGGGGC	diCBM40-[145]	4673	1349	9594	1052	20854	489	1499	2154	2420	38164.1	6850.85	30598.6	4133.38	58514.5	1697.44	3076.95	4321.37	4845.72	9.21493	283.97	130.452	50.9755	3.78426	227.677	4081.35	9.21493	283.97	130.452	50.9755	3.78426	227.677
7	243	AAAAAACTACTCTTTGCTATCCCTCTAGTGGTACCTTTCTATTCTCACTCGAGTGTGGAGAAGAACGATCAGAAAACCTATCATGCCGGCGGAGGT	diCBM40-[145]	4126	891	6076	1216	16261	478	973	1431	1987	33696.8	4524.91	19378.5	4777.75	45627	1659.26	1997.25	2870.88	3978.69	14.7417	347.01	140.781	46.5977	5.11961	199.56	2948.94	14.7417	347.01	140.781	46.5977	5.11961	199.56
8	244	AAAAAACTACTGTTCGCAATACCTCTCGTGGTACCTTTCTATTCTCACTCGAGCGTAGAAAAAAATGATCAAAAGACTTATCACGCAGGCGGTGGC	diCBM40-[145]	3452	1049	7469	1891	17395	477	1110	1427	1418	28192.2	5327.31	23821.2	7429.88	48808.9	1655.78	2278.46	2862.86	2839.35	25.4128	321.834	166.944	60.8149	5.66338	271.936	2660.22	25.4128	321.834	166.944	60.8149	5.66338	271.936
9	245	AAAAAACTGCTTTTTGCTATTCCTCTGGTGGTACCTTTCTATTCTCACTCGAGTGTTGAAAAAAATGATCAAAAAACTTATCATGCCGGGGGGGGT	diCBM40-[145]	2074	684	4988	380	9524	248	633	836	965	16938.2	3473.67	15908.5	1493.05	26723.5	860.869	1299.34	1677.19	1932.28	8.30249	314.364	148.603	64.4695	4.78709	295.253	1636.27	8.30249	314.364	148.603	64.4695	4.78709	295.253
10	71	AAAAAACTGCTTTTTGCTATTCCTCTGGTGGTACCTTTCTATTCTCACTCGAGTGTTGAAAAAAACGATCAGAAGACTTATCACGCGGGGGGCGGG	diCBM40-[73]	120	60	169	543	1368	190	7380	7889	8672	980.032	304.708	538.999	2133.49	3838.49	659.537	15148.7	15827	17364.5	1.20474	1.84703	2.16752	0.574271	0.372428	1.01583	16113.4	1.20474	1.84703	2.16752	0.574271	0.372428	1.01583
11	72	AAAAAATTATTATTCGCAATTCCTCTAGTGGTACCTTTCTATTCTCACTCGAGCGTCGAGAAGAACGATCAAAAAACTTATCACGCGGGAGGTGGA	diCBM40-[73]	0	49	211	0	516	66	3217	3688	3575	0	248.845	672.952	0	1447.85	229.102	6603.43	7398.89	7158.45	0	0	1.86769	1.07137	0.295535	2.8973	7053.59	0	0	1.86769	1.07137	0.295535	2.8973
12	73	AAAAAATTATTATTCGCAATTCCTTTAGTGGTACCTTTCTATTCTCACTCGAGCGTTGAAAAAAACGATCAAAAGACATATCACGCTGGCGGAGGA	diCBM40-[73]	90	99	1	838	1299	55	7114	7443	7522	735.024	502.768	3.18935	3292.56	3644.88	190.919	14602.7	14932.2	15061.8	2.01531	1.50155	2.23096	1.02709	0.116858	0.0065154	14865.5	2.01531	1.50155	2.23096	1.02709	0.116858	0.0065154
13	74	AAAAAACTACTCTTTGCGATCCCTCTGGTGGTACCTTTCTATTCTCACTCGAGTGTCGAAAAAAATGACCAAAAGACCTATCACGCGGGCGGGGGA	diCBM40-[73]	1	34	0	405	333	41	3460	4279	4006	8.16693	172.668	0	1591.27	934.37	142.321	7102.23	8584.56	8021.47	1.83213	0.0313835	1.0758	0.663519	0.163863	0	7902.75	1.83213	0.0313835	1.0758	0.663519	0.163863	0
14	75	AAAAAACTGCTCTTCGCGATCCCTCTAGTGGTACCTTTCTATTCTCACTCGAGTGTGGAAAAAAATGATCAGAAAACGTACCATGCTGGAGGGGGT	diCBM40-[73]	312	105	518	1684	2156	0	11363	11532	12107	2548.08	533.239	1652.08	6616.56	6049.55	0	23324.5	23135.6	24242.6	2.55451	3.28337	2.3356	0.687112	0	2.12881	23567.5	2.55451	3.28337	2.3356	0.687112	0	2.12881
15	86	AAAAAACTTCTATTTGCTATTCCTCTAGTGGTACCTTTCTATTCTCACTCGAGTGTGGAGAAGAATGATCAGAAGACATATCACGCTGGCGGGGGG	diCBM40-[26]	51	75	142	292	1424	0	7337	10132	8554	416.514	380.885	452.887	1147.29	3995.62	0	15060.4	20326.9	17128.2	0.596343	0.722575	2.07686	0.660766	0	0.785677	17505.2	0.596343	0.722575	2.07686	0.660766	0	0.785677
16	87	AAAAAACTACTCTTCGCTATACCCCTCGTGGTACCTTTCTATTCTCACTCGAGCGTAGAAAAAAATGACCAAAAGACCTACCATGCGGGAGGTGGG	diCBM40-[26]	49	22	635	626	991	186	11016	13322	12011	400.18	111.726	2025.23	2459.6	2780.66	645.652	22612.2	26726.7	24050.4	0.914835	0.49678	1.03425	0.138696	0.240147	2.51411	24463.1	0.914835	0.49678	1.03425	0.138696	0.240147	2.51411
17	88	AAAAAACTGCTGTTCGCGATTCCTCTAGTGGTACCTTTCTATTCTCACTCGAGTGTAGAGAAGAATGACCAGAAGACCTACCACGCGGGCGGGGGG	diCBM40-[26]	46	0	99	162	902	46	3544	3683	3282	375.679	0	315.745	636.51	2530.94	159.677	7274.65	7388.86	6571.75	0.818198	1.61176	3.25338	0	0.205256	1.35463	7078.42	0.818198	1.61176	3.25338	0	0.205256	1.35463
18	89	AAAAAACTACTGTTCGCAATACCTCTCGTGGTACCTTTCTATTCTCACTCGAGCGTGGAGAAAAATGATCAAAAAACATATCATGCAGGGGGTGGC	diCBM40-[26]	46	40	1	247	1778	4	6262	8870	6856	375.679	203.138	3.18935	970.481	4988.92	13.885	12853.8	17795.1	13728.2	0.596952	0.771258	3.06873	0.417038	0.00854078	0.00654764	14792.4	0.596952	0.771258	3.06873	0.417038	0.00854078	0.00654764
19	90	AAAAAACTTCTATTTGCGATTCCGCTGGTGGTACCTTTCTATTCTCACTCGAGTGTTGAAAAAAACGATCAAAAAACTTACCACGCCGGTGGGGGC	diCBM40-[26]	59	59	0	399	837	20	4709	6043	4638	481.849	299.629	0	1567.7	2348.55	69.4249	9666.01	12123.5	9286.96	1.37703	1.41261	2.0629	0.878404	0.060981	0	10358.8	1.37703	1.41261	2.0629	0.878404	0.060981	0
20	34	AAAAAACTGCTCTTCGCTATTCCACTTGTGGTACCTTTCTATTCTCACTCTAGTGTGGAGAAGAATGATCAGAAGACTTATCATGCGGGTGGAGGT	diCBM40-[3]	74	0	0	324	927	34	4217	4106	3837	604.353	0	0	1273.02	2601.08	118.022	8656.1	8237.49	7683.07	1.41391	2.24032	2.88897	0	0.131085	0	8192.22	1.41391	2.24032	2.88897	0	0.131085	0
21	35	AAAAAACTTCTTTTTGCGATTCCGCTGGTGGTACCTTTCTATTCTCACTCTAGTGTGGAGAAGAATGATCAGAAGACTTATCATGCGGGTGGAGGT	diCBM40-[3]	1	0	1	231	665	1	2300	2855	2993	8.16693	0	3.18935	907.616	1865.93	3.47125	4721.13	5727.72	5993.07	1.50682	0.045253	3.09781	0	0.00576293	0.0176722	5480.64	1.50682	0.045253	3.09781	0	0.00576293	0.0176722
22	42	AAAAAACTTCTGTTTGCAATACCCCTGGTGGTACCTTTCTATTCTCACTCGAGCGTGGAGAAGAATGATCAAAAGACGTACCATGCGGGGGGAGGG	diCBM40-[3]	0	81	422	1	0	137	3425	3314	3325	0	411.355	1345.9	3.92907	0	475.561	7030.39	6648.57	6657.86	0.00527373	0	0	1.84279	0.638313	6.02938	6778.94	0.00527373	0	0	1.84279	0.638313	6.02938
23	44	AAAAAACTGCTATTTGCGATTCCCCTAGTGGTACCTTTCTATTCTCACTCGAGTGTAGAGAAAAACGATCAAAAGACGTATCATGCCGGGGGCGGT	diCBM40-[3]	61	45	220	225	9493	34	4276	5051	4903	498.183	228.531	701.656	884.041	26636.5	118.022	8777.21	10133.4	9817.58	0.839993	1.57988	25.3094	0.724734	0.112142	2.22514	9576.05	0.839993	1.57988	25.3094	0.724734	0.112142	2.22514
24	45	AAAAAACTGCTGTTTGCGATTCCTCTGGTGGTACCTTTCTATTCTCACTCGAGCGTGGAAAAAAATGACCAAAAAACCTACCATGCAGGGGGGGGA	diCBM40-[3]	1	32	156	327	0	24	2098	2278	2021	8.16693	162.511	497.538	1284.81	0	83.3099	4306.5	4570.14	4046.78	2.71376	0.0575736	0	1.14564	0.175967	3.50744	4307.8	2.71376	0.0575736	0	1.14564	0.175967	3.50744
25	76	AAAAAACTGCTTTTTGCCATACCGCTAGTGGTACCTTTCTATTCTCACTCGAGTGTTGAGAAGAATGATCAGAAGACCTACCACGCAGGAGGTGGC	MBP	3	127	319	627	0	172	8569	9111	8504	24.5008	644.965	1017.4	2463.53	0	597.054	17589.3	18278.6	17028.1	1.27129	0.0421987	0	1.11085	0.308108	1.75231	17632	1.27129	0.0421987	0	1.11085	0.308108	1.75231
26	77	AAAAAACTGCTATTTGCCATCCCGCTGGTGGTACCTTTCTATTCTCACTCGAGCGTCGAGAAAAACGATCAAAAGACATACCATGCCGGCGGAGGA	MBP	50	0	301	231	1278	145	7941	9664	7775	408.347	0	959.993	907.616	3585.96	503.331	16300.2	19388	15568.4	0.483352	0.725807	1.90971	0	0.268049	1.70632	17085.5	0.483352	0.725807	1.90971	0	0.268049	1.70632
27	78	AAAAAACTGCTGTTCGCGATTCCCCTAGTGGTACCTTTCTATTCTCACTCGAGTGTCGAGAAAAATGATCAAAAAACTTATCATGCGGGAGGCGGG	MBP	117	0	388	1114	679	116	6598	6650	6899	955.531	0	1237.47	4376.99	1905.22	402.665	13543.5	13341.3	13814.3	2.93563	2.13896	1.27782	0	0.270066	2.77007	13566.4	2.93563	2.13896	1.27782	0	0.270066	2.77007
28	79	AAAAAACTACTGTTCGCAATACCTCTCGTGGTACCTTTCTATTCTCACTCGAGCGTGGAGAAAAACGACCAGAAAACGTATCATGCTGGTGGTGGA	MBP	79	67	300	576	1933	280	16023	17040	16114	645.188	340.257	956.804	2263.15	5423.83	971.949	32889.9	34185.8	32266.1	0.621859	0.591692	1.49034	0.312045	0.267068	0.877471	33113.9	0.621859	0.591692	1.49034	0.312045	0.267068	0.877471
29	80	AAAAAACTTCTGTTCGCGATCCCCCTAGTGGTACCTTTCTATTCTCACTCGAGTGTAGAGAAGAATGATCAGAAAACGTATCATGCGGGAGGGGGT	MBP	0	15	360	223	1597	0	6146	5930	6500	0	76.1769	1148.16	876.183	4481.05	0	12615.7	11896.8	13015.4	0.637312	0	3.25939	0.184932	0	2.78735	12509.3	0.637312	0	3.25939	0.184932	0	2.78735
30	56	AAAAAACTACTGTTTGCTATACCTCTTGTGGTACCTTTCTATTCTCACTCGAGCGTTGAAAAAAATGACCAGAAAACTTACCATGCGGGTGGAGGT	Siglec-7	2777	2308	15819	1910	2360	223	8806	10036	9767	22679.6	11721.1	50452.2	7504.53	6621.96	774.088	18075.8	20134.3	19557.1	3.54612	35.7681	3.12908	18.4854	0.36578	79.5685	19255.7	3.54612	35.7681	3.12908	18.4854	0.36578	79.5685
31	57	AAAAAATTATTATTCGCAATTCCTTTAGTGGTACCTTTCTATTCTCACTCGAGCGTCGAGAAGAACGACCAAAAAACCTATCACGCAGGTGGCGGG	Siglec-7	1785	2120	7775	1446	3238	200	6154	6795	6987	14578	10766.3	24797.2	5681.44	9085.55	694.249	12632.1	13632.2	13990.5	3.85258	32.9929	6.16091	24.3664	0.47077	56.1211	13418.3	3.85258	32.9929	6.16091	24.3664	0.47077	56.1211
32	58	AAAAAACTACTCTTCGCTATACCCCTCGTGGTACCTTTCTATTCTCACTCGAGCGTGGAGAAAAACGACCAAAAGACCTACCATGCAGGTGGTGGC	Siglec-7	4957	3732	12951	2852	5241	546	13378	16327	14384	40483.5	18952.8	41305.2	11205.7	14705.8	1895.3	27460.6	32755.3	28802	3.43616	41.4326	4.50944	19.3972	0.581181	42.2736	29672.6	3.43616	41.4326	4.50944	19.3972	0.581181	42.2736
33	59	AAAAAATTATTATTCGCAATTCCTTTAGTGGTACCTTTCTATTCTCACTCGAGTGTCGAAAAGAATGACCAAAAAACTTATCATGCAGGTGGGGGA	Siglec-7	1839	1272	8260	1204	1350	128	5636	6056	6555	15019	6459.8	26344	4730.6	3787.99	444.319	11568.8	12149.6	13125.5	3.50479	37.1378	2.80642	15.9733	0.329185	65.1415	12281.3	3.50479	37.1378	2.80642	15.9733	0.329185	65.1415
34	60	AAAAAACTACTGTTCGCCATCCCTCTGGTGGTACCTTTCTATTCTCACTCGAGTGTAGAAAAGAACGACCAAAAGACTTACCATGCTGGTGGGGGG	Siglec-7	2169	2390	9814	1045	2178	176	6942	8469	7395	17714.1	12137.5	31300.2	4105.88	6111.28	610.939	14249.6	16990.6	14807.5	2.43394	35.0471	3.62273	24.014	0.362161	61.9272	15349.2	2.43394	35.0471	3.62273	24.014	0.362161	61.9272
35	23	AAAAAACTGCTCTTTGCAATACCTCTTGTGGTACCTTTCTATTCTCACTCTAGTGTGGAGAAGAATGATCAGAAGACTTATCATGCGGGTGGAGGT	Siglec-7R	97	5948	566	1307	2413	29277	13758	13574	12786	792.192	30206.7	1805.17	5135.3	6770.67	101628	28240.6	27232.3	25602.2	1.72898	0.890195	2.27958	33.9436	34.2165	2.02849	27025	1.72898	0.890195	2.27958	33.9436	34.2165	2.02849
36	52	AAAAAACTACTGTTTGCTATCCCGCTGGTGGTACCTTTCTATTCTCACTCGAGTGTAGAGAAGAATGACCAAAAGACATATCATGCGGGAGGAGGT	Siglec-7R	1118	15343	1596	2862	6786	47859	26369	24728	26281	9130.63	77918.8	5090.19	11245	19040.9	166130	54126.8	49609.5	52624.1	1.96311	5.32005	3.32409	45.4002	29.0024	2.96585	52120.1	1.96311	5.32005	3.32409	45.4002	29.0024	2.96585
37	53	AAAAAACTGCTGTTTGCGATCCCGCTCGTGGTACCTTTCTATTCTCACTCGAGTGTGGAGAAAAATGACCAAAAGACCTATCATGCTGGAGGGGGT	Siglec-7R	1187	19458	2236	3879	3913	50388	30711	30200	29804	9694.15	98816.7	7131.38	15240.9	10979.5	174909	63039.5	60587.5	59678.4	2.26958	4.8181	1.63501	49.1131	26.0464	3.54438	61101.8	2.26958	4.8181	1.63501	49.1131	26.0464	3.54438
38	54	AAAAAATTATTATTCGCAATTCCTTTAGTGGTACCTTTCTATTCTCACTCGAGTGTCGAAAAAAACGATCAGAAGACCTATCACGCAGGCGGGGGC	Siglec-7R	404	5367	414	721	2304	23587	10068	9433	9137	3299.44	27256.1	1320.39	2832.86	6464.83	81876.3	20666.3	18924.6	18295.6	1.33586	5.19285	3.04854	42.8972	38.6094	2.0781	19295.5	1.33586	5.19285	3.04854	42.8972	38.6094	2.0781
39	55	AAAAAACTGCTCTTTGCAATTCCGCTGGTGGTACCTTTCTATTCTCACTCGAGTGTCGAAAAAAATGACCAAAAGACTTATCACGCTGGTGGTGGA	Siglec-7R	1801	20312	2570	4136	5740	59580	40070	36431	36774	14708.6	103154	8196.62	16250.6	16106	206817	82250.4	73088.1	73634.9	1.9373	5.85234	1.92005	41.0432	24.6554	3.2613	76324.5	1.9373	5.85234	1.92005	41.0432	24.6554	3.2613
40	96	AAAAAACTGCTGTTCGCAATCCCGCTAGTGGTACCTTTCTATTCTCACTCGAGTGTTGAAAAAAATGATCAGAAAACATATCACGCTGGGGGTGGA	Sc	29	3	24	31466	1266	0	2366	2056	2270	236.841	15.2354	76.5443	123632	3552.29	0	4856.61	4124.76	4545.36	249.488	1.59516	7.16846	0.102613	0	0.515539	4508.91	249.488	1.59516	7.16846	0.102613	0	0.515539
41	98	AAAAAACTGCTGTTTGCGATTCCTCTGGTGGTACCTTTCTATTCTCACTCGAGTGTCGAAAAGAATGATCAAAAAACATACCATGCGGGGGGTGGG	Sc	33	1	14	15038	422	0	1184	864	1086	269.509	5.07846	44.6508	59085.4	1184.1	0	2430.36	1733.36	2174.57	254.46	3.87385	5.09948	0.0729965	0	0.641799	2112.76	254.46	3.87385	5.09948	0.0729965	0	0.641799
42	99	AAAAAACTTCTCTTCGCGATACCGCTAGTGGTACCTTTCTATTCTCACTCGAGTGTTGAGAAAAATGATCAAAAAACGTATCATGCGGGTGGTGGG	Sc	25	124	16	22109	924	54	1891	1471	1783	204.173	629.729	51.0295	86867.9	2592.67	187.447	3881.59	2951.13	3570.21	227.937	1.78807	6.80301	5.51492	0.491852	0.446897	3467.65	227.937	1.78807	6.80301	5.51492	0.491852	0.446897
43	100	AAAAAACTACTGTTCGCAATCCCGCTCGTGGTACCTTTCTATTCTCACTCGAGCGTCGAGAAGAATGACCAGAAGACGTACCATGCCGGGGGCGGG	Sc	52	60	7	12723	1041	0	1374	1242	1430	424.68	304.708	22.3254	49989.6	2920.96	0	2820.36	2491.71	2863.38	166.909	4.73252	9.75269	3.39557	0	0.248788	2725.15	166.909	4.73252	9.75269	3.39557	0	0.248788
44	66	AAAAAATTATTATTCGCAATTCCTTTAGTGGTACCTTTCTATTCTCACTCGAGTGTCGAGAAGAACGATCAGAAGACCTACCACGCAGGGGGGGGT	Blank	0	24	0	116	0	49	2637	2686	2666	0	121.883	0	455.772	0	170.091	5412.88	5388.67	5338.3	0.770831	0	0	0.687995	0.287669	0	5379.95	0.770831	0	0	0.687995	0.287669	0
45	67	AAAAAACTTCTGTTCGCTATACCTCTCGTGGTACCTTTCTATTCTCACTCGAGCGTGGAGAAGAATGACCAGAAAACTTATCACGCAGGAGGTGGA	Blank	2	152	3	558	416	45	6079	5270	5782	16.3339	771.926	9.56804	2192.42	1167.26	156.206	12478.2	10572.7	11577.7	1.72823	0.0429731	0.92012	2.03088	0.123133	0.0251727	11542.8	1.72823	0.0429731	0.92012	2.03088	0.123133	0.0251727
46	68	AAAAAACTACTATTCGCGATCCCCCTCGTGGTACCTTTCTATTCTCACTCGAGCGTGGAGAAGAACGACCAGAAGACGTATCACGCAGGGGGGGGG	Blank	1	54	0	244	291	12	4429	4679	4817	8.16693	274.237	0	958.694	816.521	41.655	9091.26	9387.04	9645.38	0.930505	0.0264563	0.792512	0.888373	0.0404301	0	9374.56	0.930505	0.0264563	0.792512	0.888373	0.0404301	0
47	69	AAAAAACTTCTGTTTGCGATTCCACTGGTGGTACCTTTCTATTCTCACTCGAGCGTGGAGAAGAACGACCAGAAAACATACCATGCTGGTGGTGGA	Blank	142	58	1	918	10	171	19465	18404	19371	1159.7	294.551	3.18935	3606.89	28.0591	593.583	39955.2	36922.2	38787.8	0.851218	0.913453	0.0066219	0.232006	0.140084	0.00251212	38555.1	0.851218	0.913453	0.0066219	0.232006	0.140084	0.00251212
48	70	AAAAAACTACTGTTCGCAATCCCGCTCGTGGTACCTTTCTATTCTCACTCGAGTGTTGAAAAAAACGATCAAAAAACGTATCATGCTGGTGGAGGT	Blank	2	0	0	1	1148	95	6696	7355	7542	16.3339	0	0	3.92907	3221.19	329.768	13744.7	14755.7	15101.8	0.00245976	0.0341289	2.0166	0	0.206449	0	14534	0.00245976	0.0341289	2.0166	0	0.206449	0
