## Supplementary material for "Multivalent DNA-encoded lectins on phage enable detecting compositional glycocalyx differences": Fig4c.xlsx

### Sheet: Sheet1
	SDB	Sequence	Axis name	R10F8_Raw	R10F1_Raw	R10F2_Raw	R10F3_Raw	R10F4_Raw	R10F5_Raw	R10F6_Raw	R10F8_CPM	R10F1_CPM	R10F2_CPM	R10F3_CPM	R10F4_CPM	R10F5_CPM	R10F6_CPM	SORE-	SORE+	SORE-	SORE+	SORE-	SORE+	Input	SORE-	SORE+	SORE-	SORE+	SORE-	SORE+
0	81	AAAAAACTACTCTTTGCTATTCCGCTTGTGGTACCTTTCTATTCTCACTCGAGCGTGGAGAAGAATGATCAGAAAACGTACCACGCCGGTGGTGGC	diCBM40-[290]	1237	11538	10225	11890	10944	10462	15711	8663.56	96551.5	88291.9	95148.9	91380.5	89875.9	82753.9	10.5477	11.1446	10.374	10.1912	9.55196	10.9827	8663.56	337.461	364.763	331.904	333.559	305.604	359.464
1	82	AAAAAATTATTATTCGCAATTCCTTTAGTGGTACCTTTCTATTCTCACTCGAGCGTGGAGAAGAACGACCAAAAGACTTATCACGCGGGCGGGGGG	diCBM40-[290]	754	4972	4515	5272	5218	4963	7662	5280.78	41606.3	38986.6	42188.8	43569.4	42635.6	40357.8	8.25056	7.87883	8.07374	7.38274	7.64239	7.98913	5280.78	263.967	257.875	258.31	241.638	244.509	261.485
2	83	AAAAAACTGCTCTTCGCGATCCCTCTGGTGGTACCTTTCTATTCTCACTCGAGTGTCGAAAAGAATGATCAAAAAACGTATCATGCGGGCGGTGGT	diCBM40-[290]	2102	14694	13290	15752	15812	14362	22180	14721.7	122961	114758	126054	132027	123380	116828	8.96819	8.35236	8.38077	7.79513	7.93573	8.56246	14721.7	286.927	273.374	268.133	255.136	253.894	280.25
3	84	AAAAAACTACTCTTCGCGATCCCACTGGTGGTACCTTTCTATTCTCACTCGAGCGTCGAGAAGAACGATCAGAAGACTTATCACGCTGGCGGCGGC	diCBM40-[290]	1965	12672	11193	12602	13043	11844	18715	13762.2	106041	96650.5	100847	108907	101748	98576.8	7.91345	7.70521	7.39329	7.02288	7.16285	7.32778	13762.2	253.181	252.193	236.539	229.86	229.167	239.839
4	85	AAAAAATTATTATTCGCAATTCCTTTAGTGGTACCTTTCTATTCTCACTCGAGTGTGGAGAAGAACGACCAGAAAACGTATCACGCAGGTGGGGGT	diCBM40-[290]	969	7878	7192	8392	7282	7745	11194	6786.57	65924.1	62102.3	67156.4	60803.4	66534.9	58961.7	8.95937	9.71391	9.80391	9.15076	8.688	9.89549	6786.57	286.645	317.938	313.665	299.506	277.962	323.881
5	241	AAAAAACTTCTGTTCGCGATACCTCTCGTGGTACCTTTCTATTCTCACTCGAGCGTTGAAAAAAACGATCAAAAGACCTATCATGCGGGTGGTGGT	diCBM40-[145]	1031	6311	6912	7868	6751	6837	9442	7220.8	52811.3	59684.5	62963.1	56369.7	58734.6	49733.5	7.80657	7.31377	8.13409	8.26563	6.88753	8.71969	7220.8	249.762	239.381	260.24	270.535	220.358	285.397
6	242	AAAAAACTTCTATTTGCCATACCTCTGGTGGTACCTTTCTATTCTCACTCGAGCGTAGAAAAAAATGACCAAAAAACGTACCACGCAGGGGGGGGC	diCBM40-[145]	670	3119	3117	4360	3127	3437	5087	4692.47	26100.2	26915	34890.6	26109.9	29526.2	26794.6	5.56421	5.56215	6.29226	5.73579	5.71012	7.43545	4692.47	178.02	182.05	201.313	187.733	182.688	243.363
7	243	AAAAAACTACTCTTTGCTATCCCTCTAGTGGTACCTTTCTATTCTCACTCGAGTGTGGAGAAGAACGATCAGAAAACCTATCATGCCGGCGGAGGT	diCBM40-[145]	566	2628	2473	3169	2511	2577	4064	3964.09	21991.4	21354.1	25359.7	20966.4	22138.2	21406.1	5.28909	5.54767	5.5847	5.3869	5.40002	6.39737	3964.09	169.218	181.576	178.676	176.314	172.767	209.387
8	244	AAAAAACTACTGTTCGCAATACCTCTCGTGGTACCTTTCTATTCTCACTCGAGCGTAGAAAAAAATGATCAAAAGACTTATCACGCAGGCGGTGGC	diCBM40-[145]	428	1554	1980	2304	1652	1897	2804	2997.58	13004.1	17097.1	18437.6	13793.9	16296.6	14769.4	4.60169	4.3382	5.43658	5.70365	4.92711	6.15084	2997.58	147.225	141.99	173.937	186.681	157.637	201.318
9	245	AAAAAACTGCTTTTTGCTATTCCTCTGGTGGTACCTTTCTATTCTCACTCGAGTGTTGAAAAAAATGATCAAAAAACTTATCATGCCGGGGGGGGT	diCBM40-[145]	300	1702	1928	2374	1778	1851	3367	2101.11	14242.6	16648.1	18997.8	14846	15901.4	17734.9	7.0658	6.7786	7.5681	7.9235	8.44073	9.0418	2101.11	226.062	221.865	242.132	259.337	270.051	295.939
10	71	AAAAAACTGCTTTTTGCTATTCCTCTGGTGGTACCTTTCTATTCTCACTCGAGTGTTGAAAAAAACGATCAGAAGACTTATCACGCGGGGGGCGGG	diCBM40-[73]	1417	352	972	333	279	346	404	9924.22	2945.58	8393.13	2664.81	2329.6	2972.38	2127.97	0.234739	0.296807	0.299508	0.845722	0.214422	0.268516	9924.22	7.51019	9.71455	9.58239	27.6806	6.86018	8.78856
11	72	AAAAAATTATTATTCGCAATTCCTCTAGTGGTACCTTTCTATTCTCACTCGAGCGTCGAGAAGAACGATCAAAAAACTTATCACGCGGGAGGTGGA	diCBM40-[73]	638	111	439	161	132	133	207	4468.35	928.863	3790.72	1288.39	1102.18	1142.56	1090.32	0.246663	0.207876	0.255701	0.84835	0.24401	0.288337	4468.35	7.89169	6.80381	8.18086	27.7666	7.80682	9.43732
12	73	AAAAAATTATTATTCGCAATTCCTTTAGTGGTACCTTTCTATTCTCACTCGAGCGTTGAAAAAAACGATCAAAAGACATATCACGCTGGCGGAGGA	diCBM40-[73]	1615	276	1083	357	253	312	480	11310.9	2309.6	9351.6	2856.87	2112.51	2680.3	2528.29	0.186766	0.204192	0.236965	0.826775	0.223525	0.252575	11310.9	5.97537	6.68323	7.58141	27.0604	7.15143	8.26683
13	74	AAAAAACTACTCTTTGCGATCCCTCTGGTGGTACCTTTCTATTCTCACTCGAGTGTCGAAAAAAATGACCAAAAGACCTATCACGCGGGCGGGGGA	diCBM40-[73]	794	134	479	166	160	145	240	5560.93	1121.33	4136.12	1328.4	1335.97	1245.65	1264.14	0.240243	0.201644	0.224001	0.743783	0.227326	0.238882	5560.93	7.68628	6.59985	7.16663	24.3441	7.27302	7.81863
14	75	AAAAAACTGCTCTTCGCGATCCCTCTAGTGGTACCTTTCTATTCTCACTCGAGTGTGGAAAAAAATGATCAGAAAACGTACCATGCTGGAGGGGGT	diCBM40-[73]	2170	467	1639	457	415	412	684	15198	3907.92	14152.6	3657.11	3465.18	3539.37	3602.81	0.228002	0.257134	0.232884	0.931216	0.237058	0.240631	15198	7.29466	8.41602	7.45084	30.4788	7.58439	7.87589
15	86	AAAAAACTTCTATTTGCTATTCCTCTAGTGGTACCTTTCTATTCTCACTCGAGTGTGGAGAAGAATGATCAGAAGACATATCACGCTGGCGGGGGG	diCBM40-[26]	1417	76	44	53	45	36	83	9924.22	635.978	379.936	424.129	375.742	309.265	437.183	0.0378611	0.0640834	0.0311627	0.0382837	0.0440521	0.0427368	9924.22	1.21132	2.09746	0.997012	1.25303	1.40939	1.39878
16	87	AAAAAACTACTCTTCGCTATACCCCTCGTGGTACCTTTCTATTCTCACTCGAGCGTAGAAAAAAATGACCAAAAGACCTACCATGCGGGAGGTGGG	diCBM40-[26]	2196	122	131	144	79	117	117	15380.1	1020.91	1131.17	1152.35	659.636	1005.11	616.27	0.042889	0.0663788	0.0653515	0.0735479	0.0400693	0.0749248	15380.1	1.37218	2.17259	2.09084	2.40723	1.28197	2.4523
17	88	AAAAAACTGCTGTTCGCGATTCCTCTAGTGGTACCTTTCTATTCTCACTCGAGTGTAGAGAAGAATGACCAGAAGACCTACCACGCGGGCGGGGGG	diCBM40-[26]	650	34	27	36	37	69	69	4552.39	284.516	233.143	288.088	308.943	592.758	363.441	0.067864	0.0624982	0.130208	0.0512132	0.0798351	0.0632826	4552.39	2.17123	2.04557	4.16585	1.67621	2.55423	2.07125
18	89	AAAAAACTACTGTTCGCAATACCTCTCGTGGTACCTTTCTATTCTCACTCGAGCGTGGAGAAAAATGATCAAAAAACATATCATGCAGGGGGTGGC	diCBM40-[26]	1385	87	135	88	86	89	91	9700.1	728.027	1165.71	704.214	718.085	764.572	479.321	0.0740286	0.0750536	0.078821	0.120175	0.049414	0.0725986	9700.1	2.36846	2.45651	2.52178	3.93335	1.58094	2.37616
19	90	AAAAAACTTCTATTTGCGATTCCGCTGGTGGTACCTTTCTATTCTCACTCGAGTGTTGAAAAAAACGATCAAAAAACTTACCACGCCGGTGGGGGC	diCBM40-[26]	838	61	41	58	32	41	95	5869.09	510.456	354.031	464.141	267.194	352.219	500.39	0.0455257	0.0869737	0.0600125	0.0603213	0.0852585	0.0790823	5869.09	1.45654	2.84666	1.92003	1.97433	2.72775	2.58838
20	34	AAAAAACTGCTCTTCGCTATTCCACTTGTGGTACCTTTCTATTCTCACTCTAGTGTGGAGAAGAATGATCAGAAGACTTATCATGCGGGTGGAGGT	diCBM40-[3]	1466	72	77	29	39	81	113	10267.4	602.505	664.888	232.071	325.643	695.846	595.2	0.0317162	0.0586814	0.0677724	0.0647572	0.0579699	0.0226027	10267.4	1.01472	1.92065	2.1683	2.11951	1.85468	0.739788
21	35	AAAAAACTTCTTTTTGCGATTCCGCTGGTGGTACCTTTCTATTCTCACTCTAGTGTGGAGAAGAATGATCAGAAGACTTATCATGCGGGTGGAGGT	diCBM40-[3]	923	44	52	16	20	46	49	6464.4	368.198	449.015	128.039	166.996	395.172	258.096	0.0258333	0.0569578	0.0611305	0.0694597	0.0399257	0.0198068	6464.4	0.826504	1.86424	1.9558	2.27342	1.27738	0.648278
22	42	AAAAAACTTCTGTTTGCAATACCCCTGGTGGTACCTTTCTATTCTCACTCGAGCGTGGAGAAGAATGATCAAAAGACGTACCATGCGGGGGGAGGG	diCBM40-[3]	943	85	36	61	26	29	55	6604.47	711.291	310.857	488.148	217.095	249.13	289.699	0.032871	0.107698	0.0377214	0.0470676	0.0438641	0.0739118	6604.47	1.05167	3.52498	1.20685	1.54053	1.40338	2.41914
23	44	AAAAAACTGCTATTTGCGATTCCCCTAGTGGTACCTTTCTATTCTCACTCGAGTGTAGAGAAAAACGATCAAAAGACGTATCATGCCGGGGGCGGT	diCBM40-[3]	1473	100	57	59	46	89	95	10316.4	836.813	492.19	472.144	384.092	764.572	500.39	0.0372311	0.0811146	0.0741121	0.0477093	0.0485042	0.0457662	10316.4	1.19116	2.65489	2.37113	1.56153	1.55183	1.49793
24	45	AAAAAACTGCTGTTTGCGATTCCTCTGGTGGTACCTTTCTATTCTCACTCGAGCGTGGAAAAAAATGACCAAAAAACCTACCATGCAGGGGGGGGA	diCBM40-[3]	653	32	29	19	14	31	27	4573.41	267.78	250.412	152.046	116.898	266.312	142.216	0.0255603	0.0585516	0.0582305	0.054754	0.0310963	0.0332457	4573.41	0.817771	1.9164	1.86301	1.79211	0.994889	1.08814
25	76	AAAAAACTGCTTTTTGCCATACCGCTAGTGGTACCTTTCTATTCTCACTCGAGTGTTGAGAAGAATGATCAGAAGACCTACCACGCAGGAGGTGGC	MBP	2014	39	52	29	55	57	55	14105.4	326.357	449.015	232.071	459.24	489.67	289.699	0.0325577	0.023137	0.034715	0.0318328	0.0205382	0.0164526	14105.4	1.04165	0.757277	1.11067	1.04189	0.657094	0.538495
26	77	AAAAAACTGCTATTTGCCATCCCGCTGGTGGTACCTTTCTATTCTCACTCGAGCGTCGAGAAAAACGATCAAAAGACATACCATGCCGGCGGAGGA	MBP	2083	98	54	24	38	72	92	14588.7	820.077	466.285	192.058	317.293	618.53	484.588	0.0217493	0.0562133	0.042398	0.0319621	0.0332167	0.0131649	14588.7	0.695843	1.83987	1.35647	1.04612	1.06273	0.430889
27	78	AAAAAACTGCTGTTCGCGATTCCCCTAGTGGTACCTTTCTATTCTCACTCGAGTGTCGAGAAAAATGATCAAAAAACTTATCATGCGGGAGGCGGG	MBP	1564	40	38	39	19	63	96	10953.8	334.725	328.126	312.095	158.647	541.214	505.657	0.0144833	0.030558	0.049409	0.0299556	0.0461629	0.028492	10953.8	0.463376	1.00017	1.58078	0.980451	1.47693	0.932548
28	79	AAAAAACTACTGTTCGCAATACCTCTCGTGGTACCTTTCTATTCTCACTCGAGCGTGGAGAAAAACGACCAGAAAACGTATCATGCTGGTGGTGGA	MBP	3069	120	110	72	57	88	103	21494.3	1004.18	949.84	576.175	475.94	755.981	542.528	0.0221426	0.0467182	0.0351712	0.0441903	0.0252405	0.0268059	21494.3	0.708426	1.52909	1.12526	1.44635	0.807541	0.877362
29	80	AAAAAACTTCTGTTCGCGATCCCCCTAGTGGTACCTTTCTATTCTCACTCGAGTGTAGAGAAGAATGATCAGAAAACGTATCATGCGGGAGGGGGT	MBP	1255	33	26	24	29	38	44	8789.62	276.148	224.508	192.058	242.145	326.446	231.759	0.027549	0.0314175	0.03714	0.0255423	0.0263674	0.0218506	8789.62	0.881396	1.0283	1.18825	0.836004	0.843593	0.715173
30	56	AAAAAACTACTGTTTGCTATACCTCTTGTGGTACCTTTCTATTCTCACTCGAGCGTTGAAAAAAATGACCAGAAAACTTACCATGCGGGTGGAGGT	Siglec-7	1307	235	167	222	129	158	252	9153.81	1966.51	1442.03	1776.54	1077.13	1357.33	1327.35	0.11767	0.21483	0.14828	0.157533	0.145005	0.194076	9153.81	3.7647	7.0314	4.74405	5.15608	4.63927	6.35215
31	57	AAAAAATTATTATTCGCAATTCCTTTAGTGGTACCTTTCTATTCTCACTCGAGCGTCGAGAAGAACGACCAAAAAACCTATCACGCAGGTGGCGGG	Siglec-7	1030	156	106	178	90	115	125	7213.79	1305.43	915.3	1424.43	751.484	987.93	658.408	0.104173	0.180963	0.13695	0.126882	0.0912706	0.19746	7213.79	3.3329	5.92294	4.38156	4.15286	2.9201	6.46288
32	58	AAAAAACTACTCTTCGCTATACCCCTCGTGGTACCTTTCTATTCTCACTCGAGCGTGGAGAAAAACGACCAAAAGACCTACCATGCAGGTGGTGGC	Siglec-7	2355	347	318	315	235	290	392	16493.7	2903.74	2745.9	2520.77	1962.21	2491.3	2064.77	0.118967	0.176052	0.151046	0.166482	0.125185	0.152832	16493.7	3.80622	5.7622	4.83253	5.44898	4.00516	5.00222
33	59	AAAAAATTATTATTCGCAATTCCTTTAGTGGTACCTTTCTATTCTCACTCGAGTGTCGAAAAGAATGACCAAAAAACTTATCATGCAGGTGGGGGA	Siglec-7	738	152	143	143	91	88	143	5168.72	1271.96	1234.79	1144.35	759.834	755.981	753.218	0.147006	0.246087	0.146261	0.238897	0.145726	0.221399	5168.72	4.70329	8.05447	4.67944	7.81913	4.66234	7.24641
34	60	AAAAAACTACTGTTCGCCATCCCTCTGGTGGTACCTTTCTATTCTCACTCGAGTGTAGAAAAGAACGACCAAAAGACTTACCATGCTGGTGGGGGG	Siglec-7	1011	189	169	177	146	138	135	7080.72	1581.58	1459.3	1416.43	1219.07	1185.52	711.08	0.172168	0.223364	0.167429	0.206095	0.100425	0.20004	7080.72	5.50831	7.31072	5.35668	6.74551	3.21297	6.54735
35	23	AAAAAACTGCTCTTTGCAATACCTCTTGTGGTACCTTTCTATTCTCACTCTAGTGTGGAGAAGAATGATCAGAAGACTTATCATGCGGGTGGAGGT	Siglec-7R	3468	85	25	22	40	190	663	24288.8	711.291	215.873	176.054	333.993	1632.23	3492.19	0.0137509	0.0292848	0.0672011	0.00888775	0.143778	0.00724835	24288.8	0.439944	0.958494	2.15002	0.290897	4.60001	0.237239
36	52	AAAAAACTACTGTTTGCTATCCCGCTGGTGGTACCTTTCTATTCTCACTCGAGTGTAGAGAAGAATGACCAAAAGACATATCATGCGGGAGGAGGT	Siglec-7R	6234	217	51	60	83	293	1526	43661	1815.88	440.38	480.146	693.035	2517.07	8037.84	0.0158731	0.0415906	0.0576504	0.0100864	0.184097	0.0109971	43661	0.507841	1.36126	1.84446	0.330128	5.88995	0.359938
37	53	AAAAAACTGCTGTTTGCGATCCCGCTCGTGGTACCTTTCTATTCTCACTCGAGTGTGGAGAAAAATGACCAAAAGACCTATCATGCTGGAGGGGGT	Siglec-7R	6339	130	58	35	117	327	1809	44396.4	1087.86	500.825	280.085	976.929	2809.16	9528.47	0.0220047	0.0245033	0.0632745	0.0112808	0.214623	0.00630874	44396.4	0.704015	0.801996	2.02439	0.369221	6.8666	0.206486
38	54	AAAAAATTATTATTCGCAATTCCTTTAGTGGTACCTTTCTATTCTCACTCGAGTGTCGAAAAAAACGATCAGAAGACCTATCACGCAGGCGGGGGC	Siglec-7R	2409	42	25	5	13	119	457	16871.9	351.461	215.873	40.0122	108.548	1022.29	2407.14	0.00643365	0.0208312	0.0605915	0.0127948	0.142672	0.00237153	16871.9	0.205837	0.681808	1.93855	0.418776	4.56461	0.0776205
39	55	AAAAAACTGCTCTTTGCAATTCCGCTGGTGGTACCTTTCTATTCTCACTCGAGTGTCGAAAAAAATGACCAAAAGACTTATCACGCTGGTGGTGGA	Siglec-7R	7719	233	109	58	87	311	1761	54061.4	1949.77	941.205	464.141	726.435	2671.71	9275.65	0.0134372	0.0360659	0.0494198	0.0174099	0.171576	0.00858544	54061.4	0.429907	1.18044	1.58113	0.569829	5.48937	0.281003
40	96	AAAAAACTGCTGTTCGCAATCCCGCTAGTGGTACCTTTCTATTCTCACTCGAGTGTTGAAAAAAATGATCAGAAAACATATCACGCTGGGGGTGGA	Sc	2381	24	37	21	31	34	34	16675.8	200.835	319.492	168.051	258.845	292.084	179.087	0.0155222	0.0120435	0.0175155	0.019159	0.0107393	0.0100776	16675.8	0.496614	0.394186	0.560386	0.627078	0.343593	0.32984
41	98	AAAAAACTGCTGTTTGCGATTCCTCTGGTGGTACCTTTCTATTCTCACTCGAGTGTCGAAAAGAATGATCAAAAAACATACCATGCGGGGGGTGGG	Sc	1206	8	15	13	21	31	19	8446.44	66.945	129.524	104.032	175.346	266.312	100.078	0.0207598	0.00792583	0.0315294	0.0153347	0.0118485	0.0123166	8446.44	0.664184	0.259413	1.00875	0.501907	0.37908	0.403125
42	99	AAAAAACTTCTCTTCGCGATACCGCTAGTGGTACCTTTCTATTCTCACTCGAGTGTTGAGAAAAATGATCAAAAAACGTATCATGCGGGTGGTGGG	Sc	1970	48	26	33	50	32	32	13797.3	401.67	224.508	264.08	417.491	274.902	168.552	0.030259	0.0291123	0.0199244	0.0162719	0.0122164	0.0191401	13797.3	0.968101	0.95285	0.637458	0.532582	0.390848	0.626457
43	100	AAAAAACTACTGTTCGCAATCCCGCTCGTGGTACCTTTCTATTCTCACTCGAGCGTCGAGAAGAATGACCAGAAGACGTACCATGCCGGGGGCGGG	Sc	1873	13	13	7	10	10	32	13117.9	108.786	112.254	56.017	83.4982	85.907	168.552	0.00636521	0.00829292	0.00654884	0.0085573	0.012849	0.00427027	13117.9	0.203647	0.271428	0.209522	0.280082	0.41109	0.139767
44	66	AAAAAATTATTATTCGCAATTCCTTTAGTGGTACCTTTCTATTCTCACTCGAGTGTCGAGAAGAACGATCAGAAGACCTACCACGCAGGGGGGGGT	Blank	557	6	7	5	3	4	11	3901.05	50.2088	60.4444	40.0122	25.0495	34.3628	57.9399	0.00642121	0.0128706	0.00880859	0.0154944	0.0148524	0.0102568	3901.05	0.205439	0.421256	0.28182	0.507133	0.475184	0.335705
45	67	AAAAAACTTCTGTTCGCTATACCTCTCGTGGTACCTTTCTATTCTCACTCGAGCGTGGAGAAGAATGACCAGAAAACTTATCACGCAGGAGGTGGA	Blank	1047	45	6	10	4	27	40	7332.86	376.566	51.8094	80.0243	33.3993	231.949	210.69	0.00455475	0.0513532	0.0316314	0.00706538	0.0287324	0.0109131	7332.86	0.145724	1.6808	1.01201	0.231251	0.919258	0.357188
46	68	AAAAAACTACTATTCGCGATCCCCCTCGTGGTACCTTTCTATTCTCACTCGAGCGTGGAGAAGAACGACCAGAAGACGTATCACGCAGGGGGGGGG	Blank	784	7	12	17	7	9	12	5490.89	58.5769	103.619	136.041	58.4488	77.3163	63.2071	0.0106447	0.010668	0.0140808	0.0188711	0.0115113	0.0247758	5490.89	0.340564	0.349166	0.450499	0.617652	0.36829	0.810917
47	69	AAAAAACTTCTGTTTGCGATTCCACTGGTGGTACCTTTCTATTCTCACTCGAGCGTGGAGAAGAACGACCAGAAAACATACCATGCTGGTGGTGGA	Blank	3279	59	52	53	53	90	55	22965.1	493.72	449.015	424.129	442.541	773.163	289.699	0.0192702	0.0214987	0.0336669	0.0195521	0.0126148	0.0184684	22965.1	0.616526	0.703656	1.07713	0.639942	0.403595	0.604474
48	70	AAAAAACTACTGTTCGCAATCCCGCTCGTGGTACCTTTCTATTCTCACTCGAGTGTTGAAAAAAACGATCAAAAAACGTATCATGCTGGTGGAGGT	Blank	1390	38	48	18	23	33	55	9735.12	317.989	414.476	144.044	192.046	283.493	289.699	0.0197271	0.0326641	0.0291206	0.0425753	0.0297582	0.0147963	9735.12	0.631146	1.0691	0.93168	1.39349	0.952077	0.484285
