## Supplementary material for "Multivalent DNA-encoded lectins on phage enable detecting compositional glycocalyx differences": GB.xlsx

### Sheet: Sheet1
.....SDB	Position	Sequence	Modification	Order	Axis name	Copy
SDB180	[7:27 52:96]	AAAAAACTACTGTTCGCAATCCCGCTAGTGGTACCTTTCTATTCTCACTCGAGTGTTGAGAAAAATGATCAAAAAACTTATCACGCCGGTGGTGGT	Blank	1	Green
SDB139	[7:27 52:96]	AAAAAACTGCTTTTTGCTATTCCTCTGGTGGTACCTTTCTATTCTCACTCGAGCGTTGAGAAAAATGATCAAAAGACTTATCATGCTGGAGGGGGT	Sialidase carbohydrate-binding module from Clostridium perringens (divalent form)	2	Blue	290
