## Supplementary material for "Multivalent DNA-encoded lectins on phage enable detecting compositional glycocalyx differences": GC.xlsx

### Sheet: Sheet1
SDB	Position	Sequence	Modification	Order	Axis name	Copy
SDB132	[7:27 52:96]	AAAAAACTACTGTTCGCAATACCTCTCGTGGTACCTTTCTATTCTCACTCGAGCGTAGAAAAAAATGATCAAAAAACATATCACGCAGGTGGCGGA	Maltose-binding protein	1	MBP
SDB133	[7:27 52:96]	AAAAAACTACTCTTTGCTATTCCACTAGTGGTACCTTTCTATTCTCACTCGAGCGTTGAAAAAAACGATCAGAAGACGTACCACGCTGGGGGCGGG	Sialidase carbohydrate-binding module from Clostridium perringens (divalent form)	2	diCBM40-[290]	290
SDB134	[7:27 52:96]	AAAAAACTGCTTTTTGCTATACCCCTGGTGGTACCTTTCTATTCTCACTCGAGTGTAGAGAAGAATGACCAAAAAACTTACCACGCTGGTGGGGGC	Sialic-acid binding immunoglobulin-type lectin 7 (monomer)	3	Siglec-7	18
SDB135	[7:27 52:96]	AAAAAACTTCTGTTTGCTATACCTCTAGTGGTACCTTTCTATTCTCACTCGAGTGTGGAGAAGAATGACCAAAAGACATATCACGCAGGTGGGGGA	Sialic-acid binding immunoglobulin-type lectin 7 R124A mutant (monomer)	4	Siglec-7R	32
SDB161	[7:27 52:96]	AAAAAACTGCTATTCGCTATCCCCCTGGTGGTACCTTTCTATTCTCACTCGAGTGTTGAGAAGAATGACCAAAAGACATATCACGCCGGGGGAGGG	SpyCatcher003 S49C mutant	5	Sc	1000
SDB162	[7:27 52:96]	AAAAAATTATTATTCGCAATTCCTTTAGTGGTACCTTTCTATTCTCACTCGAGTGTTGAGAAAAACGACCAGAAGACTTATCATGCTGGGGGGGGA	SpyCatcher003 S49C mutant	5	Sc	1000
SDB163	[7:27 52:96]	AAAAAACTGCTGTTTGCGATACCCCTGGTGGTACCTTTCTATTCTCACTCGAGCGTGGAGAAAAATGACCAAAAGACTTACCATGCTGGAGGAGGA	SpyCatcher003 S49C mutant	5	Sc	1000
SDB164	[7:27 52:96]	AAAAAACTGCTATTCGCGATCCCCCTGGTGGTACCTTTCTATTCTCACTCGAGCGTTGAAAAAAATGATCAAAAAACTTATCATGCAGGCGGAGGG	SpyCatcher003 S49C mutant	5	Sc	1000
SDB165	[7:27 52:96]	AAAAAACTGCTGTTTGCTATTCCACTCGTGGTACCTTTCTATTCTCACTCGAGCGTGGAAAAAAATGACCAAAAGACCTACCACGCAGGCGGAGGG	SpyCatcher003 S49C mutant	5	Sc	1000
SDB166	[7:27 52:96]	AAAAAACTGCTTTTTGCTATTCCTCTTGTGGTACCTTTCTATTCTCACTCGAGCGTGGAAAAAAACGACCAAAAAACGTACCATGCAGGTGGCGGG	SpyCatcher003 S49C mutant	5	Sc	1000
SDB167	[7:27 52:96]	AAAAAACTGCTTTTTGCTATTCCTCTGGTGGTACCTTTCTATTCTCACTCGAGTGTCGAAAAAAACGATCAGAAGACGTATCACGCAGGTGGTGGT	SpyCatcher003 S49C mutant	5	Sc	1000
SDB168	[7:27 52:96]	AAAAAATTATTATTCGCAATTCCTTTAGTGGTACCTTTCTATTCTCACTCGAGCGTGGAAAAAAATGATCAAAAGACATATCACGCTGGTGGTGGG	SpyCatcher003 S49C mutant	5	Sc	1000
SDB169	[7:27 52:96]	AAAAAACTGCTGTTCGCGATTCCCCTAGTGGTACCTTTCTATTCTCACTCGAGCGTCGAAAAGAATGACCAAAAGACGTATCACGCTGGCGGGGGG	SpyCatcher003 S49C mutant	5	Sc	1000
SDB141	[7:27 52:96]	AAAAAACTTCTTTTTGCCATACCCCTGGTGGTACCTTTCTATTCTCACTCGAGCGTAGAAAAAAACGACCAGAAAACATATCATGCTGGCGGCGGT	Blank	6	Blank
SDB142	[7:27 52:96]	AAAAAACTGCTTTTTGCTATACCCCTGGTGGTACCTTTCTATTCTCACTCGAGCGTTGAGAAGAATGACCAGAAGACTTATCACGCAGGTGGAGGG	Blank	6	Blank
SDB143	[7:27 52:96]	AAAAAACTGCTGTTCGCGATTCCCCTAGTGGTACCTTTCTATTCTCACTCGAGTGTCGAAAAAAATGATCAAAAAACCTATCACGCAGGAGGCGGT	Blank	6	Blank
SDB144	[7:27 52:96]	AAAAAACTTCTTTTTGCCATACCCCTGGTGGTACCTTTCTATTCTCACTCGAGCGTAGAGAAGAATGATCAAAAGACTTATCATGCTGGGGGAGGA	Blank	6	Blank
SDB145	[7:27 52:96]	AAAAAACTGCTTTTTGCCATTCCACTTGTGGTACCTTTCTATTCTCACTCGAGTGTTGAGAAGAACGACCAGAAAACGTACCACGCGGGGGGTGGG	Blank	6	Blank
SDB147	[7:27 52:96]	AAAAAACTACTGTTCGCAATCCCGCTAGTGGTACCTTTCTATTCTCACTCGAGCGTTGAGAAGAACGATCAAAAAACATACCACGCAGGTGGGGGA	Blank	6	Blank
SDB148	[7:27 52:96]	AAAAAACTTCTATTTGCTATCCCGCTAGTGGTACCTTTCTATTCTCACTCGAGCGTTGAGAAAAATGACCAGAAAACGTACCATGCGGGCGGTGGG	Blank	6	Blank
SDB149	[7:27 52:96]	AAAAAACTACTCTTTGCAATCCCGCTTGTGGTACCTTTCTATTCTCACTCGAGCGTGGAGAAGAACGACCAGAAGACTTACCACGCGGGTGGTGGG	Blank	6	Blank
SDB150	[7:27 52:96]	AAAAAACTGCTCTTTGCTATCCCTCTAGTGGTACCTTTCTATTCTCACTCGAGTGTTGAAAAAAACGACCAGAAGACTTATCACGCAGGTGGTGGG	Blank	6	Blank
SDB151	[7:27 52:96]	AAAAAACTGCTGTTTGCGATCCCGCTTGTGGTACCTTTCTATTCTCACTCGAGCGTAGAAAAGAATGACCAGAAGACATACCACGCGGGAGGGGGG	Blank	6	Blank
