## Supplementary material for "Multivalent DNA-encoded lectins on phage enable detecting compositional glycocalyx differences": GD.xlsx

### Sheet: Sheet1
SDB	Position	Sequence	Modification	Order	Axis name	Copy
81	[7:27 52:96]	AAAAAACTACTCTTTGCTATTCCGCTTGTGGTACCTTTCTATTCTCACTCGAGCGTGGAGAAGAATGATCAGAAAACGTACCACGCCGGTGGTGGC	Sialidase carbohydrate-binding module from Clostridium perringens (divalent form)	1	diCBM40-[290]	290
82	[7:27 52:96]	AAAAAATTATTATTCGCAATTCCTTTAGTGGTACCTTTCTATTCTCACTCGAGCGTGGAGAAGAACGACCAAAAGACTTATCACGCGGGCGGGGGG	Sialidase carbohydrate-binding module from Clostridium perringens (divalent form)	1	diCBM40-[290]	290
83	[7:27 52:96]	AAAAAACTGCTCTTCGCGATCCCTCTGGTGGTACCTTTCTATTCTCACTCGAGTGTCGAAAAGAATGATCAAAAAACGTATCATGCGGGCGGTGGT	Sialidase carbohydrate-binding module from Clostridium perringens (divalent form)	1	diCBM40-[290]	290
84	[7:27 52:96]	AAAAAACTACTCTTCGCGATCCCACTGGTGGTACCTTTCTATTCTCACTCGAGCGTCGAGAAGAACGATCAGAAGACTTATCACGCTGGCGGCGGC	Sialidase carbohydrate-binding module from Clostridium perringens (divalent form)	1	diCBM40-[290]	290
85	[7:27 52:96]	AAAAAATTATTATTCGCAATTCCTTTAGTGGTACCTTTCTATTCTCACTCGAGTGTGGAGAAGAACGACCAGAAAACGTATCACGCAGGTGGGGGT	Sialidase carbohydrate-binding module from Clostridium perringens (divalent form)	1	diCBM40-[290]	290
241	[7:27 52:96]	AAAAAACTTCTGTTCGCGATACCTCTCGTGGTACCTTTCTATTCTCACTCGAGCGTTGAAAAAAACGATCAAAAGACCTATCATGCGGGTGGTGGT	Sialidase carbohydrate-binding module from Clostridium perringens (divalent form)	2	diCBM40-[145]	145
242	[7:27 52:96]	AAAAAACTTCTATTTGCCATACCTCTGGTGGTACCTTTCTATTCTCACTCGAGCGTAGAAAAAAATGACCAAAAAACGTACCACGCAGGGGGGGGC	Sialidase carbohydrate-binding module from Clostridium perringens (divalent form)	2	diCBM40-[145]	145
243	[7:27 52:96]	AAAAAACTACTCTTTGCTATCCCTCTAGTGGTACCTTTCTATTCTCACTCGAGTGTGGAGAAGAACGATCAGAAAACCTATCATGCCGGCGGAGGT	Sialidase carbohydrate-binding module from Clostridium perringens (divalent form)	2	diCBM40-[145]	145
244	[7:27 52:96]	AAAAAACTACTGTTCGCAATACCTCTCGTGGTACCTTTCTATTCTCACTCGAGCGTAGAAAAAAATGATCAAAAGACTTATCACGCAGGCGGTGGC	Sialidase carbohydrate-binding module from Clostridium perringens (divalent form)	2	diCBM40-[145]	145
245	[7:27 52:96]	AAAAAACTGCTTTTTGCTATTCCTCTGGTGGTACCTTTCTATTCTCACTCGAGTGTTGAAAAAAATGATCAAAAAACTTATCATGCCGGGGGGGGT	Sialidase carbohydrate-binding module from Clostridium perringens (divalent form)	2	diCBM40-[145]	145
71	[7:27 52:96]	AAAAAACTGCTTTTTGCTATTCCTCTGGTGGTACCTTTCTATTCTCACTCGAGTGTTGAAAAAAACGATCAGAAGACTTATCACGCGGGGGGCGGG	Sialidase carbohydrate-binding module from Clostridium perringens (divalent form)	3	diCBM40-[73]	73
72	[7:27 52:96]	AAAAAATTATTATTCGCAATTCCTCTAGTGGTACCTTTCTATTCTCACTCGAGCGTCGAGAAGAACGATCAAAAAACTTATCACGCGGGAGGTGGA	Sialidase carbohydrate-binding module from Clostridium perringens (divalent form)	3	diCBM40-[73]	73
73	[7:27 52:96]	AAAAAATTATTATTCGCAATTCCTTTAGTGGTACCTTTCTATTCTCACTCGAGCGTTGAAAAAAACGATCAAAAGACATATCACGCTGGCGGAGGA	Sialidase carbohydrate-binding module from Clostridium perringens (divalent form)	3	diCBM40-[73]	73
74	[7:27 52:96]	AAAAAACTACTCTTTGCGATCCCTCTGGTGGTACCTTTCTATTCTCACTCGAGTGTCGAAAAAAATGACCAAAAGACCTATCACGCGGGCGGGGGA	Sialidase carbohydrate-binding module from Clostridium perringens (divalent form)	3	diCBM40-[73]	73
75	[7:27 52:96]	AAAAAACTGCTCTTCGCGATCCCTCTAGTGGTACCTTTCTATTCTCACTCGAGTGTGGAAAAAAATGATCAGAAAACGTACCATGCTGGAGGGGGT	Sialidase carbohydrate-binding module from Clostridium perringens (divalent form)	3	diCBM40-[73]	73
86	[7:27 52:96]	AAAAAACTTCTATTTGCTATTCCTCTAGTGGTACCTTTCTATTCTCACTCGAGTGTGGAGAAGAATGATCAGAAGACATATCACGCTGGCGGGGGG	Sialidase carbohydrate-binding module from Clostridium perringens (divalent form)	4	diCBM40-[26]	26
87	[7:27 52:96]	AAAAAACTACTCTTCGCTATACCCCTCGTGGTACCTTTCTATTCTCACTCGAGCGTAGAAAAAAATGACCAAAAGACCTACCATGCGGGAGGTGGG	Sialidase carbohydrate-binding module from Clostridium perringens (divalent form)	4	diCBM40-[26]	26
88	[7:27 52:96]	AAAAAACTGCTGTTCGCGATTCCTCTAGTGGTACCTTTCTATTCTCACTCGAGTGTAGAGAAGAATGACCAGAAGACCTACCACGCGGGCGGGGGG	Sialidase carbohydrate-binding module from Clostridium perringens (divalent form)	4	diCBM40-[26]	26
89	[7:27 52:96]	AAAAAACTACTGTTCGCAATACCTCTCGTGGTACCTTTCTATTCTCACTCGAGCGTGGAGAAAAATGATCAAAAAACATATCATGCAGGGGGTGGC	Sialidase carbohydrate-binding module from Clostridium perringens (divalent form)	4	diCBM40-[26]	26
90	[7:27 52:96]	AAAAAACTTCTATTTGCGATTCCGCTGGTGGTACCTTTCTATTCTCACTCGAGTGTTGAAAAAAACGATCAAAAAACTTACCACGCCGGTGGGGGC	Sialidase carbohydrate-binding module from Clostridium perringens (divalent form)	4	diCBM40-[26]	26
34	[7:27 52:96]	AAAAAACTGCTCTTCGCTATTCCACTTGTGGTACCTTTCTATTCTCACTCTAGTGTGGAGAAGAATGATCAGAAGACTTATCATGCGGGTGGAGGT	Sialidase carbohydrate-binding module from Clostridium perringens (divalent form)	5	diCBM40-[3]	3
35	[7:27 52:96]	AAAAAACTTCTTTTTGCGATTCCGCTGGTGGTACCTTTCTATTCTCACTCTAGTGTGGAGAAGAATGATCAGAAGACTTATCATGCGGGTGGAGGT	Sialidase carbohydrate-binding module from Clostridium perringens (divalent form)	5	diCBM40-[3]	3
42	[7:27 52:96]	AAAAAACTTCTGTTTGCAATACCCCTGGTGGTACCTTTCTATTCTCACTCGAGCGTGGAGAAGAATGATCAAAAGACGTACCATGCGGGGGGAGGG	Sialidase carbohydrate-binding module from Clostridium perringens (divalent form)	5	diCBM40-[3]	3
44	[7:27 52:96]	AAAAAACTGCTATTTGCGATTCCCCTAGTGGTACCTTTCTATTCTCACTCGAGTGTAGAGAAAAACGATCAAAAGACGTATCATGCCGGGGGCGGT	Sialidase carbohydrate-binding module from Clostridium perringens (divalent form)	5	diCBM40-[3]	3
45	[7:27 52:96]	AAAAAACTGCTGTTTGCGATTCCTCTGGTGGTACCTTTCTATTCTCACTCGAGCGTGGAAAAAAATGACCAAAAAACCTACCATGCAGGGGGGGGA	Sialidase carbohydrate-binding module from Clostridium perringens (divalent form)	5	diCBM40-[3]	3
76	[7:27 52:96]	AAAAAACTGCTTTTTGCCATACCGCTAGTGGTACCTTTCTATTCTCACTCGAGTGTTGAGAAGAATGATCAGAAGACCTACCACGCAGGAGGTGGC	Maltose-binding protein	6	MBP	140
77	[7:27 52:96]	AAAAAACTGCTATTTGCCATCCCGCTGGTGGTACCTTTCTATTCTCACTCGAGCGTCGAGAAAAACGATCAAAAGACATACCATGCCGGCGGAGGA	Maltose-binding protein	6	MBP	140
78	[7:27 52:96]	AAAAAACTGCTGTTCGCGATTCCCCTAGTGGTACCTTTCTATTCTCACTCGAGTGTCGAGAAAAATGATCAAAAAACTTATCATGCGGGAGGCGGG	Maltose-binding protein	6	MBP	140
79	[7:27 52:96]	AAAAAACTACTGTTCGCAATACCTCTCGTGGTACCTTTCTATTCTCACTCGAGCGTGGAGAAAAACGACCAGAAAACGTATCATGCTGGTGGTGGA	Maltose-binding protein	6	MBP	140
80	[7:27 52:96]	AAAAAACTTCTGTTCGCGATCCCCCTAGTGGTACCTTTCTATTCTCACTCGAGTGTAGAGAAGAATGATCAGAAAACGTATCATGCGGGAGGGGGT	Maltose-binding protein	6	MBP	140
66	[7:27 52:96]	AAAAAATTATTATTCGCAATTCCTTTAGTGGTACCTTTCTATTCTCACTCGAGTGTCGAGAAGAACGATCAGAAGACCTACCACGCAGGGGGGGGT	Blank	7	Blank
67	[7:27 52:96]	AAAAAACTTCTGTTCGCTATACCTCTCGTGGTACCTTTCTATTCTCACTCGAGCGTGGAGAAGAATGACCAGAAAACTTATCACGCAGGAGGTGGA	Blank	7	Blank
68	[7:27 52:96]	AAAAAACTACTATTCGCGATCCCCCTCGTGGTACCTTTCTATTCTCACTCGAGCGTGGAGAAGAACGACCAGAAGACGTATCACGCAGGGGGGGGG	Blank	7	Blank
69	[7:27 52:96]	AAAAAACTTCTGTTTGCGATTCCACTGGTGGTACCTTTCTATTCTCACTCGAGCGTGGAGAAGAACGACCAGAAAACATACCATGCTGGTGGTGGA	Blank	7	Blank
70	[7:27 52:96]	AAAAAACTACTGTTCGCAATCCCGCTCGTGGTACCTTTCTATTCTCACTCGAGTGTTGAAAAAAACGATCAAAAAACGTATCATGCTGGTGGAGGT	Blank	7	Blank
