## Supplementary material for "Multivalent DNA-encoded lectins on phage enable detecting compositional glycocalyx differences": GG.xlsx

### Sheet: Sheet1
SDB	Position	Sequence	Modification	Order	Axis name	Copy
81	[7:27 52:96]	AAAAAACTACTCTTTGCTATTCCGCTTGTGGTACCTTTCTATTCTCACTCGAGCGTGGAGAAGAATGATCAGAAAACGTACCACGCCGGTGGTGGC	Sialidase carbohydrate-binding module from Clostridium perringens (divalent form)	1	diCBM40-[290]	290
82	[7:27 52:96]	AAAAAATTATTATTCGCAATTCCTTTAGTGGTACCTTTCTATTCTCACTCGAGCGTGGAGAAGAACGACCAAAAGACTTATCACGCGGGCGGGGGG	Sialidase carbohydrate-binding module from Clostridium perringens (divalent form)	1	diCBM40-[290]	290
83	[7:27 52:96]	AAAAAACTGCTCTTCGCGATCCCTCTGGTGGTACCTTTCTATTCTCACTCGAGTGTCGAAAAGAATGATCAAAAAACGTATCATGCGGGCGGTGGT	Sialidase carbohydrate-binding module from Clostridium perringens (divalent form)	1	diCBM40-[290]	290
84	[7:27 52:96]	AAAAAACTACTCTTCGCGATCCCACTGGTGGTACCTTTCTATTCTCACTCGAGCGTCGAGAAGAACGATCAGAAGACTTATCACGCTGGCGGCGGC	Sialidase carbohydrate-binding module from Clostridium perringens (divalent form)	1	diCBM40-[290]	290
85	[7:27 52:96]	AAAAAATTATTATTCGCAATTCCTTTAGTGGTACCTTTCTATTCTCACTCGAGTGTGGAGAAGAACGACCAGAAAACGTATCACGCAGGTGGGGGT	Sialidase carbohydrate-binding module from Clostridium perringens (divalent form)	1	diCBM40-[290]	290
241	[7:27 52:96]	AAAAAACTTCTGTTCGCGATACCTCTCGTGGTACCTTTCTATTCTCACTCGAGCGTTGAAAAAAACGATCAAAAGACCTATCATGCGGGTGGTGGT	Sialidase carbohydrate-binding module from Clostridium perringens (divalent form)	2	diCBM40-[124]	124
242	[7:27 52:96]	AAAAAACTTCTATTTGCCATACCTCTGGTGGTACCTTTCTATTCTCACTCGAGCGTAGAAAAAAATGACCAAAAAACGTACCACGCAGGGGGGGGC	Sialidase carbohydrate-binding module from Clostridium perringens (divalent form)	2	diCBM40-[124]	124
243	[7:27 52:96]	AAAAAACTACTCTTTGCTATCCCTCTAGTGGTACCTTTCTATTCTCACTCGAGTGTGGAGAAGAACGATCAGAAAACCTATCATGCCGGCGGAGGT	Sialidase carbohydrate-binding module from Clostridium perringens (divalent form)	2	diCBM40-[124]	124
244	[7:27 52:96]	AAAAAACTACTGTTCGCAATACCTCTCGTGGTACCTTTCTATTCTCACTCGAGCGTAGAAAAAAATGATCAAAAGACTTATCACGCAGGCGGTGGC	Sialidase carbohydrate-binding module from Clostridium perringens (divalent form)	2	diCBM40-[124]	124
245	[7:27 52:96]	AAAAAACTGCTTTTTGCTATTCCTCTGGTGGTACCTTTCTATTCTCACTCGAGTGTTGAAAAAAATGATCAAAAAACTTATCATGCCGGGGGGGGT	Sialidase carbohydrate-binding module from Clostridium perringens (divalent form)	2	diCBM40-[124]	124
251	[7:27 52:96]	AAAAAACTACTGTTCGCTATTCCCCTCGTGGTACCTTTCTATTCTCACTCGAGTGTCGAAAAGAACGATCAGAAGACATACCACGCGGGTGGCGGA	Sialidase carbohydrate-binding module from Clostridium perringens (divalent form)	3	diCBM40-[50]	50
252	[7:27 52:96]	AAAAAACTGCTTTTTGCGATACCGCTGGTGGTACCTTTCTATTCTCACTCGAGTGTTGAGAAGAACGATCAGAAGACGTACCATGCAGGCGGGGGT	Sialidase carbohydrate-binding module from Clostridium perringens (divalent form)	3	diCBM40-[50]	50
253	[7:27 52:96]	AAAAAACTGCTGTTCGCGATTCCGCTCGTGGTACCTTTCTATTCTCACTCGAGCGTTGAAAAGAATGACCAAAAGACATACCACGCCGGGGGAGGA	Sialidase carbohydrate-binding module from Clostridium perringens (divalent form)	3	diCBM40-[50]	50
254	[7:27 52:96]	AAAAAACTTCTCTTTGCGATTCCCCTGGTGGTACCTTTCTATTCTCACTCGAGCGTTGAAAAGAATGATCAGAAAACATATCATGCCGGTGGTGGA	Sialidase carbohydrate-binding module from Clostridium perringens (divalent form)	3	diCBM40-[50]	50
255	[7:27 52:96]	AAAAAACTGCTATTTGCGATCCCCCTTGTGGTACCTTTCTATTCTCACTCGAGCGTAGAGAAAAATGACCAAAAGACATATCACGCGGGGGGTGGG	Sialidase carbohydrate-binding module from Clostridium perringens (divalent form)	3	diCBM40-[50]	50
56	[7:27 52:96]	AAAAAACTACTGTTTGCTATACCTCTTGTGGTACCTTTCTATTCTCACTCGAGCGTTGAAAAAAATGACCAGAAAACTTACCATGCGGGTGGAGGT	Sialic-acid binding immunoglobulin-type lectin 7 (monomer)	4	Siglec-7-[20]	20
57	[7:27 52:96]	AAAAAATTATTATTCGCAATTCCTTTAGTGGTACCTTTCTATTCTCACTCGAGCGTCGAGAAGAACGACCAAAAAACCTATCACGCAGGTGGCGGG	Sialic-acid binding immunoglobulin-type lectin 7 (monomer)	4	Siglec-7-[20]	20
58	[7:27 52:96]	AAAAAACTACTCTTCGCTATACCCCTCGTGGTACCTTTCTATTCTCACTCGAGCGTGGAGAAAAACGACCAAAAGACCTACCATGCAGGTGGTGGC	Sialic-acid binding immunoglobulin-type lectin 7 (monomer)	4	Siglec-7-[20]	20
59	[7:27 52:96]	AAAAAATTATTATTCGCAATTCCTTTAGTGGTACCTTTCTATTCTCACTCGAGTGTCGAAAAGAATGACCAAAAAACTTATCATGCAGGTGGGGGA	Sialic-acid binding immunoglobulin-type lectin 7 (monomer)	4	Siglec-7-[20]	20
60	[7:27 52:96]	AAAAAACTACTGTTCGCCATCCCTCTGGTGGTACCTTTCTATTCTCACTCGAGTGTAGAAAAGAACGACCAAAAGACTTACCATGCTGGTGGGGGG	Sialic-acid binding immunoglobulin-type lectin 7 (monomer)	4	Siglec-7-[20]	20
71	[7:27 52:96]	AAAAAACTGCTTTTTGCTATTCCTCTGGTGGTACCTTTCTATTCTCACTCGAGTGTTGAAAAAAACGATCAGAAGACTTATCACGCGGGGGGCGGG	Sialic-acid binding immunoglobulin-type lectin 7 (monomer)	5	Siglec-7-[3]	3
72	[7:27 52:96]	AAAAAATTATTATTCGCAATTCCTCTAGTGGTACCTTTCTATTCTCACTCGAGCGTCGAGAAGAACGATCAAAAAACTTATCACGCGGGAGGTGGA	Sialic-acid binding immunoglobulin-type lectin 7 (monomer)	5	Siglec-7-[3]	3
73	[7:27 52:96]	AAAAAATTATTATTCGCAATTCCTTTAGTGGTACCTTTCTATTCTCACTCGAGCGTTGAAAAAAACGATCAAAAGACATATCACGCTGGCGGAGGA	Sialic-acid binding immunoglobulin-type lectin 7 (monomer)	5	Siglec-7-[3]	3
74	[7:27 52:96]	AAAAAACTACTCTTTGCGATCCCTCTGGTGGTACCTTTCTATTCTCACTCGAGTGTCGAAAAAAATGACCAAAAGACCTATCACGCGGGCGGGGGA	Sialic-acid binding immunoglobulin-type lectin 7 (monomer)	5	Siglec-7-[3]	3
75	[7:27 52:96]	AAAAAACTGCTCTTCGCGATCCCTCTAGTGGTACCTTTCTATTCTCACTCGAGTGTGGAAAAAAATGATCAGAAAACGTACCATGCTGGAGGGGGT	Sialic-acid binding immunoglobulin-type lectin 7 (monomer)	5	Siglec-7-[3]	3
34	[7:27 52:96]	AAAAAACTGCTCTTCGCTATTCCACTTGTGGTACCTTTCTATTCTCACTCTAGTGTGGAGAAGAATGATCAGAAGACTTATCATGCGGGTGGAGGT	Sialic-acid binding immunoglobulin-type lectin 7 (monomer)	6	Siglec-7-[1]	1
35	[7:27 52:96]	AAAAAACTTCTTTTTGCGATTCCGCTGGTGGTACCTTTCTATTCTCACTCTAGTGTGGAGAAGAATGATCAGAAGACTTATCATGCGGGTGGAGGT	Sialic-acid binding immunoglobulin-type lectin 7 (monomer)	6	Siglec-7-[1]	1
42	[7:27 52:96]	AAAAAACTTCTGTTTGCAATACCCCTGGTGGTACCTTTCTATTCTCACTCGAGCGTGGAGAAGAATGATCAAAAGACGTACCATGCGGGGGGAGGG	Sialic-acid binding immunoglobulin-type lectin 7 (monomer)	6	Siglec-7-[1]	1
44	[7:27 52:96]	AAAAAACTGCTATTTGCGATTCCCCTAGTGGTACCTTTCTATTCTCACTCGAGTGTAGAGAAAAACGATCAAAAGACGTATCATGCCGGGGGCGGT	Sialic-acid binding immunoglobulin-type lectin 7 (monomer)	6	Siglec-7-[1]	1
45	[7:27 52:96]	AAAAAACTGCTGTTTGCGATTCCTCTGGTGGTACCTTTCTATTCTCACTCGAGCGTGGAAAAAAATGACCAAAAAACCTACCATGCAGGGGGGGGA	Sialic-acid binding immunoglobulin-type lectin 7 (monomer)	6	Siglec-7-[1]	1
23	[7:27 52:96]	AAAAAACTGCTCTTTGCAATACCTCTTGTGGTACCTTTCTATTCTCACTCTAGTGTGGAGAAGAATGATCAGAAGACTTATCATGCGGGTGGAGGT	Sialic-acid binding immunoglobulin-type lectin 7 R124A mutant (monomer)	7	Siglec-7R-[30]	30
52	[7:27 52:96]	AAAAAACTACTGTTTGCTATCCCGCTGGTGGTACCTTTCTATTCTCACTCGAGTGTAGAGAAGAATGACCAAAAGACATATCATGCGGGAGGAGGT	Sialic-acid binding immunoglobulin-type lectin 7 R124A mutant (monomer)	7	Siglec-7R-[30]	30
53	[7:27 52:96]	AAAAAACTGCTGTTTGCGATCCCGCTCGTGGTACCTTTCTATTCTCACTCGAGTGTGGAGAAAAATGACCAAAAGACCTATCATGCTGGAGGGGGT	Sialic-acid binding immunoglobulin-type lectin 7 R124A mutant (monomer)	7	Siglec-7R-[30]	30
54	[7:27 52:96]	AAAAAATTATTATTCGCAATTCCTTTAGTGGTACCTTTCTATTCTCACTCGAGTGTCGAAAAAAACGATCAGAAGACCTATCACGCAGGCGGGGGC	Sialic-acid binding immunoglobulin-type lectin 7 R124A mutant (monomer)	7	Siglec-7R-[30]	30
55	[7:27 52:96]	AAAAAACTGCTCTTTGCAATTCCGCTGGTGGTACCTTTCTATTCTCACTCGAGTGTCGAAAAAAATGACCAAAAGACTTATCACGCTGGTGGTGGA	Sialic-acid binding immunoglobulin-type lectin 7 R124A mutant (monomer)	7	Siglec-7R-[30]	30
76	[7:27 52:96]	AAAAAACTGCTTTTTGCCATACCGCTAGTGGTACCTTTCTATTCTCACTCGAGTGTTGAGAAGAATGATCAGAAGACCTACCACGCAGGAGGTGGC	Maltose-binding protein	6	MBP	140
77	[7:27 52:96]	AAAAAACTGCTATTTGCCATCCCGCTGGTGGTACCTTTCTATTCTCACTCGAGCGTCGAGAAAAACGATCAAAAGACATACCATGCCGGCGGAGGA	Maltose-binding protein	6	MBP	140
78	[7:27 52:96]	AAAAAACTGCTGTTCGCGATTCCCCTAGTGGTACCTTTCTATTCTCACTCGAGTGTCGAGAAAAATGATCAAAAAACTTATCATGCGGGAGGCGGG	Maltose-binding protein	6	MBP	140
79	[7:27 52:96]	AAAAAACTACTGTTCGCAATACCTCTCGTGGTACCTTTCTATTCTCACTCGAGCGTGGAGAAAAACGACCAGAAAACGTATCATGCTGGTGGTGGA	Maltose-binding protein	6	MBP	140
80	[7:27 52:96]	AAAAAACTTCTGTTCGCGATCCCCCTAGTGGTACCTTTCTATTCTCACTCGAGTGTAGAGAAGAATGATCAGAAAACGTATCATGCGGGAGGGGGT	Maltose-binding protein	6	MBP	140
86	[7:27 52:96]	AAAAAACTTCTATTTGCTATTCCTCTAGTGGTACCTTTCTATTCTCACTCGAGTGTGGAGAAGAATGATCAGAAGACATATCACGCTGGCGGGGGG	SpyCatcher003 S49C mutant	8	Sc-[1000]	1000
87	[7:27 52:96]	AAAAAACTACTCTTCGCTATACCCCTCGTGGTACCTTTCTATTCTCACTCGAGCGTAGAAAAAAATGACCAAAAGACCTACCATGCGGGAGGTGGG	SpyCatcher003 S49C mutant	8	Sc-[1000]	1000
88	[7:27 52:96]	AAAAAACTGCTGTTCGCGATTCCTCTAGTGGTACCTTTCTATTCTCACTCGAGTGTAGAGAAGAATGACCAGAAGACCTACCACGCGGGCGGGGGG	SpyCatcher003 S49C mutant	8	Sc-[1000]	1000
89	[7:27 52:96]	AAAAAACTACTGTTCGCAATACCTCTCGTGGTACCTTTCTATTCTCACTCGAGCGTGGAGAAAAATGATCAAAAAACATATCATGCAGGGGGTGGC	SpyCatcher003 S49C mutant	8	Sc-[1000]	1000
90	[7:27 52:96]	AAAAAACTTCTATTTGCGATTCCGCTGGTGGTACCTTTCTATTCTCACTCGAGTGTTGAAAAAAACGATCAAAAAACTTACCACGCCGGTGGGGGC	SpyCatcher003 S49C mutant	8	Sc-[1000]	1000
66	[7:27 52:96]	AAAAAATTATTATTCGCAATTCCTTTAGTGGTACCTTTCTATTCTCACTCGAGTGTCGAGAAGAACGATCAGAAGACCTACCACGCAGGGGGGGGT	Blank	7	Blank
67	[7:27 52:96]	AAAAAACTTCTGTTCGCTATACCTCTCGTGGTACCTTTCTATTCTCACTCGAGCGTGGAGAAGAATGACCAGAAAACTTATCACGCAGGAGGTGGA	Blank	7	Blank
68	[7:27 52:96]	AAAAAACTACTATTCGCGATCCCCCTCGTGGTACCTTTCTATTCTCACTCGAGCGTGGAGAAGAACGACCAGAAGACGTATCACGCAGGGGGGGGG	Blank	7	Blank
69	[7:27 52:96]	AAAAAACTTCTGTTTGCGATTCCACTGGTGGTACCTTTCTATTCTCACTCGAGCGTGGAGAAGAACGACCAGAAAACATACCATGCTGGTGGTGGA	Blank	7	Blank
70	[7:27 52:96]	AAAAAACTACTGTTCGCAATCCCGCTCGTGGTACCTTTCTATTCTCACTCGAGTGTTGAAAAAAACGATCAAAAAACGTATCATGCTGGTGGAGGT	Blank	7	Blank
