## Supplementary material for "Multivalent DNA-encoded lectins on phage enable detecting compositional glycocalyx differences": EFig. 2d.xlsx

### Sheet: EFig. 2d
EFig. 2d
Calibration Curves
	TAMRA-SpyTag					Phage Quantification by qPCR
	Fluorescence Intensity	Concentration TAMRA-SpyTAG (nM)	log Fluorescence Intensity	log Concentration TAMRA-SpyTAG		Cq	Phage Concentration	log Phage Concentration
	2821782	10000	6.45052	4		11.8498	10000000000	10
	75753	1000	4.8794	3		14.599	1000000000	9
	3281	100	3.51601	2		18.2675	100000000	8
	195	10	2.29003	1		21.999	10000000	7
	38	1	1.57978	0		24.6585	1000000	6
	37	0	1.5682			25.7508	100000	5
	Intercept	1.27698				Intercept	41.6811
	Slope	1.23308				Slope	-2.9547
Measurements	Fluorescence
	Construct	Fluorescence Intensity	Normalized Fluorescence	Log Phage Fluorescence	Concentration	DF	TAMRA-SpyTag Concentration (nM)
	Phage-Sc	1162	1127	3.05192	1.43943	1	27.5064
	Phage-MBP	212	177	2.24797	0.78745	2	12.2597
	PBS	35
	Phage
	Construct	Cq	DF	Phage Concentration	Phage concentration (nM)
	Phage-Sc	14.69	100	1.36441e+11	0.227402
	Phage-MBP	16.16	200	8.67889e+10	0.144648
	Copy Number
		Ratio	DF	TAMRA-SpyTag Copy number
	Phage-Sc	120.959	10	1209.59		MBP Copy number	362.039
	Phage-MBP	84.7554	10	847.554
