## Supplementary material for "Multivalent DNA-encoded lectins on phage enable detecting compositional glycocalyx differences": EFig. 2e.xlsx

### Sheet: EFig. 2e
EFig. 2e
Calibration Curves
	TAMRA-MBP			Phage Quantification by qPCR
	Fluorescence Intensity	Concentration TAMRA-MBP (nM)		Cq	Phage Concentration	log Phage Concentration
	38694	100		13.34	10000000000	10
	16381	50		16.34	1000000000	9
	2453	10		20.01	100000000	8
	1121	5		23.22	10000000	7
	201	1		26.09	1000000	6
	37	0		27.61	100000	5
	Intercept	-825.959		Intercept	43.3467
	Slope	384.595		Slope	-2.966
Measurements	Fluorescence
	Construct	Fluorescence Intensity	Concentration (nM)
	Blank + MBP	146	2.52723
	Phage-Sc + MBP	2017	7.39209
	Phage
	Construct	Cq	DF	Phage Concentration	Phage concentration (nM)
	Blank	17.69	100	4.4695e+10	0.0744916
	Phage-Sc	15.39	100	2.6651e+11	0.444183
	Copy Number
		Ratio
	Blank	33.9263
	Phage-Sc	16.642
