## Supplementary material for "Multivalent DNA-encoded lectins on phage enable detecting compositional glycocalyx differences": Fig. 1d, SFig1.xlsx

### Sheet: sheet
Fig. 1d
Calibration Curve	FluorescenceIntensity	Concentration TAMRA-SpyTAG (nM)	log Fluorescence Intensity	log Concentration TAMRA-SpyTAG
	2821782	10000	6.45052	4
	75753	1000	4.8794	3
	3281	100	3.51601	2
	195	10	2.29003	1
	38	1	1.57978	0
	37	0	1.5682
	Intercept	1.27698
	Slope	1.23308
Measurements	Fluorescence
	Construct	Fluorescence Intensity	Normalized Fluorescence	Log Phage Fluorescence	Concentration	DF	TAMRA-SpyTag Concentration (nM)
	Sc	2424	2387	3.37785	1.70375	2.5	126.384
	Blank phage	92	55	1.74036	0.375791	2.5	5.93924
	PBS	37
	Phage
	Construct	A269	A320	Genome size	Phage Concentration (PFU/ml)	Phage concentration (nM)
	Sc	0.009	0.002	7270	5.77717e+10	0.0962861
	Blank phage	0.024	0.004	7270	1.65062e+11	0.275103
	Copy Number
	Sc	1312.59
	Blank phage	21.5891
